# HDAC inhibitor treatment restores transcriptome, chromatin accessibility and memory deficits in a mouse model for Down syndrome

**DOI:** 10.64898/2026.03.20.712945

**Authors:** Cesar Sierra, René A. J. Crans, Mara Dierssen

## Abstract

Down syndrome (DS) is associated with widespread molecular alterations, including aberrant gene expression, which not only affects chromosome 21 genes but perturbs the whole transcriptome. The genome-wide nature of this alteration suggests that it might be epigenetically mediated, which may also offer therapeutic opportunities given the reversibility of epigenetic modifications. Here, we show that decreased global acetylation level in the hippocampus of the trisomic mouse model Ts65Dn is associated with decreased chromatin accessibility at gene promoters in hippocampal neurons. Strikingly, pharmacological restoration of histone acetylation using the clinically approved histone deacetylase inhibitor suberoylanilide hydroxamic acid (SAHA) normalized transcriptomic, epigenetic and cortico-hippocampal memory deficits in trisomic mice. This rescue was mediated by an unexpected heterochromatization of the supernumerary chromosome. Altogether, our results identify an unanticipated epigenetic mechanism linking histone acetylation dynamics to chromosomal dosage homeostasis.
