## Supplemental Table 3 for "HDAC inhibitor treatment restores transcriptome, chromatin accessibility and memory deficits in a mouse model for Down syndrome"

### Sheet: Table S3_GOBP_all
Supplementary Table 1. Significant Biological Process Pathways in the Gene Ontology analysis.
Column A indicates the False Discovery Rate for each Pathway. Column B shows the number of DEGs in the dataset that belong to each Pathway, and column C shows the total number of genes included in that Pathway. Column D indicates the Fold Enrichment of each Pathway in the dataset. Column E shows the name of the pathway. Column F includes the link to the GO database of each pathway. Column G inclu…
Enrichment FDR	nGenes	Pathway Genes	Fold Enrichment	Pathway	URL	Genes
0.00811326	14	97	4.45122	Pos. reg. of axonogenesis	http://amigo.geneontology.org/amigo/term/GO:0050772	Cdh4 Tiam1 Gdi1 Trpv2 Ache Tiam2 Stk25 Zeb2 Plxna1 Plxnd1 Dbn1 Disc1 Bdnf Dscam
0.0186883	18	175	3.09715	Reg. of axonogenesis	http://amigo.geneontology.org/amigo/term/GO:0050770	Cdh4 Tiam1 Gdi1 Trpv2 Cdkl3 Ache Tiam2 Stk25 Zeb2 Sema3c Plxna1 Plxnd1 Fgf13 Dbn1 Disc1 Bdnf Dscam Ccr5
0.00811326	24	271	2.83073	Pos. reg. of neurogenesis	http://amigo.geneontology.org/amigo/term/GO:0050769	Cdh4 Tiam1 Hap1 Rnf112 Gdi1 Trpv2 Egfr Jade2 Cdkl3 Synj1 Ache Tiam2 Sox8 Prpf19 Stk25 Zeb2 Ptn Plxna1 Plxnd1 Dbn1 Disc1 Bdnf Dscam Numbl
0.00811326	27	328	2.68631	Pos. reg. of nervous system development	http://amigo.geneontology.org/amigo/term/GO:0051962	Cdh4 Tiam1 Hap1 Rnf112 Gdi1 Trpv2 Egfr Jade2 Cdkl3 Synj1 Ache Tiam2 Sox8 Prpf19 Stk25 Zeb2 Ptn Plxna1 Plxnd1 Dbn1 Agrn Disc1 Flrt2 Amigo2 Bdnf Dscam Numbl
0.046653	23	305	2.40275	Learning or memory	http://amigo.geneontology.org/amigo/term/GO:0007611	Ccnd2 Lamb1 Crhr1 Egfr Kat2a App Rcan1 Synj1 Oprl1 Bche Calb1 Ptn Fgf13 Grpr Stra6 Gpi1 Neurod2 Hrh3 Cyp7b1 Bdnf Foxo6 Slc17a7 Prkcg
0.00922245	31	415	2.38626	Reg. of neurogenesis	http://amigo.geneontology.org/amigo/term/GO:0050767	Cdh4 Tiam1 Hap1 Rnf112 Dll1 Gdi1 Trpv2 Egfr Jade2 Cdkl3 Synj1 Ache Tiam2 Sox8 Prpf19 Stk25 Zeb2 Sema3c Ptn Plxna1 Plxnd1 Fgf13 Dbn1 Ctnna1 Dusp10 Disc1 Bdnf Dscam Numbl Ccr5 Dynlt1b
0.046653	25	345	2.3215	Pos. reg. of cell development	http://amigo.geneontology.org/amigo/term/GO:0010720	Cdh4 Tiam1 Hap1 Rnf112 Gdi1 Trpv2 Egfr Jade2 Cdkl3 Synj1 Ache Tiam2 Sox8 Prpf19 Stk25 Zeb2 Ptn Plxna1 Plxnd1 Flna Dbn1 Disc1 Bdnf Dscam Numbl
0.0793514	24	338	2.2573	Cognition	http://amigo.geneontology.org/amigo/term/GO:0050890	Ccnd2 Lamb1 Crhr1 Egfr Kat2a App Dop1b Rcan1 Synj1 Oprl1 Bche Calb1 Ptn Fgf13 Grpr Stra6 Gpi1 Neurod2 Hrh3 Cyp7b1 Bdnf Foxo6 Slc17a7 Prkcg
0.00922245	35	509	2.22561	Reg. of nervous system development	http://amigo.geneontology.org/amigo/term/GO:0051960	Cdh4 Tiam1 Hap1 Rnf112 Dll1 Gdi1 Trpv2 Egfr Jade2 Cdkl3 Synj1 Ache Tiam2 Sox8 Prpf19 Stk25 Zeb2 Sema3c Ptn Plxna1 Plxnd1 Fgf13 Dbn1 Ctnna1 Dusp10 Agrn Disc1 Flrt2 Amigo2 Bdnf Dscam Jam2 Numbl Ccr5 Dynlt1b
0.046653	29	415	2.15298	Pos. reg. of cell projection organization	http://amigo.geneontology.org/amigo/term/GO:0031346	Cdh4 Tiam1 Hap1 Gdi1 Trpv2 Scn1b Cdkl3 Kat2a Adamts1 Ache Tiam2 Ppp2r5b Plce1 Stk25 Zeb2 Ptn Plxna1 Plxnd1 Flna Gpm6a Katnb1 Dbn1 Agrn Disc1 Clrn1 Bdnf Dscam Numbl Dynlt1b
0.0297359	33	488	2.12617	Axon development	http://amigo.geneontology.org/amigo/term/GO:0061564	Cdh4 Tiam1 Gdi1 Trpv2 Scn1b Cdkl3 Nefh Llgl1 App Ache Tiam2 Klf7 Stk25 Zeb2 Sema3c Dpysl5 Ptn Ephb6 Plxna1 Plxnd1 Fgf13 Flna Dbn1 Ctnna1 Nexn Agrn Disc1 Flrt2 Bdnf Dscam Numbl Kif5a Ccr5
0.046653	30	445	2.12476	Axonogenesis	http://amigo.geneontology.org/amigo/term/GO:0007409	Cdh4 Tiam1 Gdi1 Trpv2 Scn1b Cdkl3 Nefh Llgl1 App Ache Tiam2 Klf7 Stk25 Zeb2 Sema3c Dpysl5 Ephb6 Plxna1 Plxnd1 Fgf13 Dbn1 Nexn Agrn Disc1 Flrt2 Bdnf Dscam Numbl Kif5a Ccr5
