## Supplemental Table 5 for "HDAC inhibitor treatment restores transcriptome, chromatin accessibility and memory deficits in a mouse model for Down syndrome"

### Sheet: Table S5_DEGs_all
Supplementary Table 2. Differentially Expressed Genes in WT, TS and TS-SAHA hippocampal neurons.
Column A indicates the average of the normalized count values, dividing by size factors, taken over all samples. Column B shows the log2FC and column C the standard error estimate for the log2 fold change estimate. Columns D and F the pvalue and adjusted pvalue, respectively. Column F indicated the ensemble gene ID and column G the gene name. Column H indicates whether the gene is triplicated in …
baseMean	log2FoldChange	lfcSE	pvalue	padj	genes	external_gene_name	triplicated	Comparison
18535.8	0.909798	0.0709219	5.77e-40	1.03e-35	ENSMUSG00000022961	Son	Yes	WT_TS
18535.8	-0.965	0.0862625	1.16e-31	2.18e-27	ENSMUSG00000022961	Son	Yes	TS_TST
49.5533	2.83539	0.314215	8.51e-23	7.56e-19	ENSMUSG00000110358	A730009L09Rik	Yes	WT_TS
8770.76	0.615886	0.0677043	1.4e-20	8.27e-17	ENSMUSG00000022974	Paxbp1	Yes	WT_TS
7142.38	0.543263	0.0612569	1.09e-19	4.86e-16	ENSMUSG00000022983	Scaf4	Yes	WT_TS
15927.9	0.605607	0.0712484	2.79e-18	9.91e-15	ENSMUSG00000022914	Brwd1	Yes	WT_TS
49.5533	-2.56979	0.304271	5.02e-18	4.71e-14	ENSMUSG00000110358	A730009L09Rik	Yes	TS_TST
2723.12	0.595394	0.0733957	7.12e-17	2.11e-13	ENSMUSG00000074892	B3galt5	Yes	WT_TS
7142.38	-0.589202	0.0738246	1.25e-16	7.84e-13	ENSMUSG00000022983	Scaf4	Yes	TS_TST
1000.19	-0.869423	0.11669	6.99e-16	1.78e-12	ENSMUSG00000040128	Pnrc1	No	WT_TS
1283.36	0.67765	0.088157	1.46e-15	3.24e-12	ENSMUSG00000045275	Lca5l	Yes	WT_TS
2305.71	0.552475	0.0740252	1.03e-14	2.02e-11	ENSMUSG00000022967	Ifnar1	Yes	WT_TS
3447.61	0.564698	0.0759926	1.35e-14	2.41e-11	ENSMUSG00000015659	Serac1	Yes	WT_TS
3636.4	0.592152	0.0807739	2.89e-14	4.68e-11	ENSMUSG00000025616	Usp16	Yes	WT_TS
920.001	0.676236	0.0937437	5e-14	7.41e-11	ENSMUSG00000022960	Donson	Yes	WT_TS
1209.58	0.993477	0.156759	5.61e-14	7.67e-11	ENSMUSG00000031620	Iqcm	No	WT_TS
70.147	1.64376	0.259883	6.44e-14	8.18e-11	ENSMUSG00000046750	Selenov	No	WT_TS
891.712	0.595718	0.0846998	2.4e-13	2.84e-10	ENSMUSG00000022962	Gart	Yes	WT_TS
3622.5	0.705287	0.10159	2.74e-13	3.04e-10	ENSMUSG00000045975	C2cd2	Yes	WT_TS
2494.92	0.541786	0.0789038	6.51e-13	6.81e-10	ENSMUSG00000039929	Urb1	Yes	WT_TS
964.662	0.525301	0.0778265	1.26e-12	1.25e-09	ENSMUSG00000073471	Rsph3a	Yes	WT_TS
1000.19	0.897043	0.139307	4.06e-13	1.91e-09	ENSMUSG00000040128	Pnrc1	No	TS_TST
41174.8	0.46054	0.0708393	2.85e-12	2.67e-09	ENSMUSG00000040785	Ttc3	Yes	WT_TS
8770.76	-0.560283	0.0819686	8.68e-13	3.26e-09	ENSMUSG00000022974	Paxbp1	Yes	TS_TST
10623.8	0.559633	0.0854291	5.57e-12	4.95e-09	ENSMUSG00000046201	Scaf8	Yes	WT_TS
293.191	0.78357	0.125208	1.01e-11	8.57e-09	ENSMUSG00000087478	4930506C21Rik	Yes	WT_TS
3447.61	-0.600709	0.0910093	3.09e-12	9.68e-09	ENSMUSG00000015659	Serac1	Yes	TS_TST
7486.35	0.688884	0.109101	1.91e-11	1.54e-08	ENSMUSG00000116858	Gm49797	No	WT_TS
597.697	-0.705135	0.112295	2.09e-11	1.62e-08	ENSMUSG00000017493	Igfbp4	No	WT_TS
2417.92	0.508808	0.0811069	2.19e-11	1.62e-08	ENSMUSG00000069135	Cep43	No	WT_TS
2305.71	-0.570614	0.0878729	8.08e-12	2.17e-08	ENSMUSG00000022967	Ifnar1	Yes	TS_TST
2619.52	0.488257	0.0803384	5.57e-11	3.96e-08	ENSMUSG00000039456	Morc3	Yes	WT_TS
889.502	-0.796625	0.13256	2.17e-11	5.1e-08	ENSMUSG00000022948	Setd4	Yes	TS_TST
2494.92	-0.588675	0.0934658	2.48e-11	5.17e-08	ENSMUSG00000039929	Urb1	Yes	TS_TST
1117.15	-0.710268	0.118729	1.19e-10	8.1e-08	ENSMUSG00000039474	Wfs1	No	WT_TS
424.784	0.678154	0.113349	1.48e-10	9.76e-08	ENSMUSG00000115591	Gm31282	No	WT_TS
285.153	0.697198	0.11736	1.67e-10	1.06e-07	ENSMUSG00000038725	Pkhd1l1	No	WT_TS
15927.9	-0.531477	0.0862792	9.5e-11	1.78e-07	ENSMUSG00000022914	Brwd1	Yes	TS_TST
891.712	-0.589636	0.0990786	2.14e-10	3.65e-07	ENSMUSG00000022962	Gart	Yes	TS_TST
964.662	-0.536528	0.0894563	2.49e-10	3.9e-07	ENSMUSG00000073471	Rsph3a	Yes	TS_TST
1538.37	0.535497	0.0947073	9.13e-10	5.59e-07	ENSMUSG00000022890	Atp5pf	No	WT_TS
789.343	0.725847	0.13012	9.69e-10	5.74e-07	ENSMUSG00000090069	E430024P14Rik	Yes	WT_TS
4529.07	0.49309	0.0894928	1.35e-09	7.73e-07	ENSMUSG00000052299	Ltn1	Yes	WT_TS
723.18	0.533511	0.0959866	1.49e-09	8.28e-07	ENSMUSG00000025612	Bach1	Yes	WT_TS
920.001	-0.631201	0.11079	6.71e-10	9.68e-07	ENSMUSG00000022960	Donson	Yes	TS_TST
516.263	0.697085	0.126951	1.93e-09	1.04e-06	ENSMUSG00000097655	Gm26713	No	WT_TS
409.067	0.635338	0.115786	2.63e-09	1.38e-06	ENSMUSG00000028188	Spata1	No	WT_TS
401.483	0.745208	0.141733	4.04e-09	2.05e-06	ENSMUSG00000040838	NA	No	WT_TS
700.899	-1.21895	0.327772	5.57e-09	2.75e-06	ENSMUSG00000050377	Il31ra	No	WT_TS
2417.92	-0.529322	0.0943768	2.63e-09	3.53e-06	ENSMUSG00000069135	Cep43	No	TS_TST
397.383	-1.14563	0.313243	1.06e-08	5.09e-06	ENSMUSG00000098973	Mir6236	No	WT_TS
2619.52	-0.513266	0.0926067	4.34e-09	5.44e-06	ENSMUSG00000039456	Morc3	Yes	TS_TST
973.076	0.569416	0.110793	1.39e-08	6.51e-06	ENSMUSG00000034345	Gtf2h5	Yes	WT_TS
132.597	1.07013	0.288837	1.62e-08	7.4e-06	ENSMUSG00000084905	Gm12081	No	WT_TS
41174.8	-0.456125	0.0824757	7.09e-09	8.31e-06	ENSMUSG00000040785	Ttc3	Yes	TS_TST
54.2509	1.18075	0.338704	1.89e-08	8.41e-06	ENSMUSG00000022952	Runx1	Yes	WT_TS
843.846	-0.705166	0.14424	3.12e-08	1.35e-05	ENSMUSG00000037992	Rara	No	WT_TS
1283.36	-0.550406	0.104319	1.39e-08	1.45e-05	ENSMUSG00000045275	Lca5l	Yes	TS_TST
293.191	-0.716373	0.14384	1.38e-08	1.45e-05	ENSMUSG00000087478	4930506C21Rik	Yes	TS_TST
7204.67	0.514877	0.105812	3.61e-08	1.53e-05	ENSMUSG00000034377	Tulp4	Yes	WT_TS
3423.79	0.670316	0.13729	3.97e-08	1.64e-05	ENSMUSG00000040820	Hlcs	Yes	WT_TS
70.147	-1.02432	0.289087	2e-08	1.98e-05	ENSMUSG00000046750	Selenov	No	TS_TST
18557.5	0.38091	0.0848263	5.33e-08	2.1e-05	ENSMUSG00000022973	Synj1	Yes	WT_TS
137.595	0.705182	0.148021	5.25e-08	2.1e-05	ENSMUSG00000023873	1700010I14Rik	Yes	WT_TS
456.201	-1.11016	0.335355	5.83e-08	2.25e-05	ENSMUSG00000088609	NA	No	WT_TS
79.3975	-1.62667	0.501779	6.28e-08	2.38e-05	ENSMUSG00000113136	Gm19951	No	WT_TS
43357.4	0.287589	0.0649043	6.92e-08	2.56e-05	ENSMUSG00000022892	App	Yes	WT_TS
649.709	0.590391	0.12395	7.59e-08	2.71e-05	ENSMUSG00000022940	Pigp	Yes	WT_TS
723.871	0.593991	0.124719	7.63e-08	2.71e-05	ENSMUSG00000116995	Gm21926	No	WT_TS
360.029	0.747201	0.167291	1.13e-07	3.92e-05	ENSMUSG00000039903	Eva1c	Yes	WT_TS
48.6425	-1.28973	0.48632	6e-08	5.63e-05	ENSMUSG00000085336	Gm11732	No	TS_TST
103.051	0.855386	0.219381	1.65e-07	5.63e-05	ENSMUSG00000027606	Dnajc5b	No	WT_TS
3636.4	-0.488068	0.0964994	6.95e-08	6.21e-05	ENSMUSG00000025616	Usp16	Yes	TS_TST
648.28	0.668883	0.152625	2.78e-07	9.33e-05	ENSMUSG00000112865	Gm40375	No	WT_TS
8252.23	-0.453225	0.107646	3.44e-07	0.000113138	ENSMUSG00000052632	Asap2	No	WT_TS
141.615	-0.707596	0.1672	3.61e-07	0.000116664	ENSMUSG00000046215	Rprml	No	WT_TS
204.796	-0.592574	0.136353	3.81e-07	0.000120819	ENSMUSG00000095098	Ccdc85b	No	WT_TS
928.296	-0.451411	0.108666	4.24e-07	0.000132054	ENSMUSG00000017664	Slc35c2	No	WT_TS
184.704	-0.947457	0.305836	4.74e-07	0.000142696	ENSMUSG00000096243	NA	No	WT_TS
205.478	0.759533	0.190755	4.71e-07	0.000142696	ENSMUSG00000021803	Cdhr1	No	WT_TS
736.611	0.496007	0.118406	5.02e-07	0.00014881	ENSMUSG00000004945	Tmem242	Yes	WT_TS
2723.12	-0.430632	0.0872954	1.87e-07	0.00015965	ENSMUSG00000074892	B3galt5	Yes	TS_TST
18557.5	-0.448852	0.0916707	1.98e-07	0.000161654	ENSMUSG00000022973	Synj1	Yes	TS_TST
146.818	-0.739573	0.185804	5.84e-07	0.000165837	ENSMUSG00000087127	Gm12756	No	WT_TS
689.976	0.77569	0.202213	5.84e-07	0.000165837	ENSMUSG00000109506	Gm44724	No	WT_TS
2078.57	0.474132	0.115327	5.88e-07	0.000165837	ENSMUSG00000116641	Gm41505	No	WT_TS
1593.11	-0.434187	0.108344	6.61e-07	0.000183598	ENSMUSG00000075020	Mir670hg	No	WT_TS
55.0759	-1.23963	0.510581	6.96e-07	0.000190255	ENSMUSG00000088246	NA	No	WT_TS
2713.53	0.52451	0.127637	7.68e-07	0.000206903	ENSMUSG00000023861	Mpc1	Yes	WT_TS
119.785	-0.893383	0.292235	9.1e-07	0.000241445	ENSMUSG00000065922	NA	No	WT_TS
1209.58	-0.724186	0.172916	3.21e-07	0.000251032	ENSMUSG00000031620	Iqcm	No	TS_TST
475.829	0.589413	0.144969	9.9e-07	0.000258703	ENSMUSG00000020169	Best3	No	WT_TS
168.686	0.687393	0.175593	1.09e-06	0.00026893	ENSMUSG00000044145	1810024B03Rik	No	WT_TS
185.597	0.658159	0.165515	1.08e-06	0.00026893	ENSMUSG00000107132	Gm15997	No	WT_TS
209.931	0.634985	0.157928	1.04e-06	0.00026893	ENSMUSG00000080717	B230307C23Rik	Yes	WT_TS
209.931	0.634985	0.157928	1.04e-06	0.00026893	ENSMUSG00000080717	B230307C23Rik	Yes	WT_TS
209.931	0.634985	0.157928	1.04e-06	0.00026893	ENSMUSG00000080717	B230307C23Rik	Yes	WT_TS
172.669	0.681718	0.173305	1.07e-06	0.00026893	ENSMUSG00000096255	Dynlt1b	No	WT_TS
1295.06	0.728055	0.176153	3.65e-07	0.000274214	ENSMUSG00000055639	Dach1	No	TS_TST
751.322	-0.526583	0.114607	4.28e-07	0.000309081	ENSMUSG00000023147	Get1	No	TS_TST
3622.5	-0.555818	0.122931	4.58e-07	0.000318498	ENSMUSG00000045975	C2cd2	Yes	TS_TST
167.9	0.627843	0.160523	1.48e-06	0.000361445	ENSMUSG00000116927	Gm30881	No	WT_TS
10623.8	-0.473833	0.102458	5.5e-07	0.00036851	ENSMUSG00000046201	Scaf8	Yes	TS_TST
2334.57	0.594343	0.15151	1.54e-06	0.000371045	ENSMUSG00000116673	A630089N07Rik	No	WT_TS
1192.19	-0.460879	0.120942	1.63e-06	0.000386039	ENSMUSG00000040659	Efhd2	No	WT_TS
678.338	0.531929	0.136864	1.67e-06	0.000390783	ENSMUSG00000044442	N6amt1	Yes	WT_TS
43357.4	-0.344181	0.0724211	6.25e-07	0.000404763	ENSMUSG00000022892	App	Yes	TS_TST
18.2225	1.41843	0.772976	1.98e-06	0.00045687	ENSMUSG00000041390	Mdfic	No	WT_TS
7486.35	-0.577126	0.133112	7.7e-07	0.000481867	ENSMUSG00000116858	Gm49797	No	TS_TST
28102.3	0.543515	0.142963	2.23e-06	0.000508701	ENSMUSG00000002489	Tiam1	Yes	WT_TS
4236.52	-0.378725	0.10523	2.32e-06	0.000522726	ENSMUSG00000040836	Gpr161	No	WT_TS
457.628	-0.54501	0.125304	9.41e-07	0.000552102	ENSMUSG00000051483	Cbr1	Yes	TS_TST
2334.57	-0.688233	0.173886	9.18e-07	0.000552102	ENSMUSG00000116673	A630089N07Rik	No	TS_TST
1538.37	-0.491158	0.110601	9.95e-07	0.000565724	ENSMUSG00000022890	Atp5pf	No	TS_TST
1529.17	0.732707	0.216595	2.69e-06	0.000597437	ENSMUSG00000052479	A330008L17Rik	No	WT_TS
12655	-0.951977	0.419637	2.88e-06	0.000632183	ENSMUSG00000106106	NA	No	WT_TS
292.979	0.544612	0.147289	3.07e-06	0.000665165	ENSMUSG00000036983	Tfb1m	Yes	WT_TS
1175.6	0.461193	0.12767	3.23e-06	0.000691371	ENSMUSG00000022889	Mrpl39	Yes	WT_TS
720.179	0.487938	0.134228	3.31e-06	0.000700858	ENSMUSG00000117289	1700093J21Rik	Yes	WT_TS
4529.07	-0.459717	0.104116	1.33e-06	0.000711114	ENSMUSG00000052299	Ltn1	Yes	TS_TST
2713.53	-0.594069	0.143699	1.3e-06	0.000711114	ENSMUSG00000023861	Mpc1	Yes	TS_TST
1178.4	-0.390158	0.112013	3.74e-06	0.000772302	ENSMUSG00000021484	Lman2	No	WT_TS
683.214	0.394802	0.113175	3.73e-06	0.000772302	ENSMUSG00000022971	Ifnar2	Yes	WT_TS
683.214	0.394802	0.113175	3.73e-06	0.000772302	ENSMUSG00000022971	Ifnar2	Yes	WT_TS
137.595	-0.659123	0.170076	1.51e-06	0.000785093	ENSMUSG00000023873	1700010I14Rik	Yes	TS_TST
751.322	0.393597	0.113412	3.96e-06	0.000809368	ENSMUSG00000023147	Get1	No	WT_TS
43.2569	-1.00235	0.516654	4.13e-06	0.000834137	ENSMUSG00000094377	NA	No	WT_TS
10583.2	-0.554987	0.134133	1.74e-06	0.000880708	ENSMUSG00000022946	Dop1b	No	TS_TST
134.067	0.711397	0.225372	5.11e-06	0.00102119	ENSMUSG00000060332	Tmc2	No	WT_TS
683.214	-0.488593	0.116146	2.21e-06	0.0010933	ENSMUSG00000022971	Ifnar2	Yes	TS_TST
683.214	-0.488593	0.116146	2.21e-06	0.0010933	ENSMUSG00000022971	Ifnar2	Yes	TS_TST
1420.09	-0.533393	0.153804	5.92e-06	0.00116576	ENSMUSG00000027452	Acss1	No	WT_TS
818.424	0.549606	0.158664	5.97e-06	0.00116576	ENSMUSG00000022982	Sod1	Yes	WT_TS
111.955	0.61192	0.180096	6.11e-06	0.00118012	ENSMUSG00000001946	Esam	No	WT_TS
2389.63	-0.432861	0.129645	7.15e-06	0.00136663	ENSMUSG00000026841	Fibcd1	No	WT_TS
796.851	0.374001	0.114033	7.42e-06	0.0014033	ENSMUSG00000042476	Abcb4	No	WT_TS
463.776	-0.523201	0.130002	3e-06	0.00144437	ENSMUSG00000022972	Cfap298	No	TS_TST
736.611	-0.527513	0.131954	3.13e-06	0.00147092	ENSMUSG00000004945	Tmem242	Yes	TS_TST
3423.79	-0.627727	0.171592	3.29e-06	0.00150532	ENSMUSG00000040820	Hlcs	Yes	TS_TST
184.615	0.587497	0.178551	8.61e-06	0.00152687	ENSMUSG00000028125	Abca4	No	WT_TS
690.421	-0.527016	0.158022	8.52e-06	0.00152687	ENSMUSG00000039037	St6galnac5	No	WT_TS
795.549	0.318621	0.0978849	8.43e-06	0.00152687	ENSMUSG00000030170	Wnt5b	No	WT_TS
209.54	0.52203	0.156384	8.45e-06	0.00152687	ENSMUSG00000091415	Ak9	No	WT_TS
242.879	0.528195	0.158522	8.59e-06	0.00152687	ENSMUSG00000091712	Sec14l5	No	WT_TS
13739.8	-0.606555	0.185013	8.24e-06	0.00152687	ENSMUSG00000037965	Zc3h7a	No	WT_TS
10583.2	0.42056	0.128692	8.68e-06	0.00152687	ENSMUSG00000022946	Dop1b	No	WT_TS
1506.16	-0.338511	0.105131	9.09e-06	0.00158366	ENSMUSG00000002409	Dyrk1b	No	WT_TS
329.31	0.459245	0.142279	1.08e-05	0.00186232	ENSMUSG00000038507	Parp12	No	WT_TS
165.314	0.580292	0.182425	1.14e-05	0.00192993	ENSMUSG00000087040	Gm14033	No	WT_TS
45.5913	-0.774856	0.358817	1.14e-05	0.00192993	ENSMUSG00000118229	Lncbate10	No	WT_TS
254.373	-0.634402	0.18195	4.36e-06	0.00193009	ENSMUSG00000053198	Prx	No	TS_TST
5334.81	-0.49479	0.125395	4.42e-06	0.00193009	ENSMUSG00000023805	Synj2	Yes	TS_TST
276.208	0.501346	0.156498	1.21e-05	0.00203216	ENSMUSG00000048440	Cyp4f16	No	WT_TS
441.202	-0.627955	0.182152	4.96e-06	0.00211669	ENSMUSG00000040701	Ap1g2	No	TS_TST
1137.89	0.457333	0.144742	1.31e-05	0.00218317	ENSMUSG00000041974	Spidr	No	WT_TS
1556.2	0.370381	0.119457	1.37e-05	0.00221167	ENSMUSG00000020389	Cdkl3	No	WT_TS
42.6055	0.70637	0.277528	1.36e-05	0.00221167	ENSMUSG00000022969	Il10rb	Yes	WT_TS
44.5026	0.845931	0.535306	1.35e-05	0.00221167	ENSMUSG00000024155	Meiob	No	WT_TS
1532.58	-0.412357	0.132362	1.39e-05	0.00221897	ENSMUSG00000092090	Gm3294	No	WT_TS
167.515	0.54605	0.174913	1.43e-05	0.00227403	ENSMUSG00000110468	Gm39185	No	WT_TS
140.388	-0.722847	0.2912	5.83e-06	0.002434	ENSMUSG00000021090	Lrrc9	No	TS_TST
129.258	-0.626931	0.216088	1.58e-05	0.00247085	ENSMUSG00000071341	Egr4	No	WT_TS
52.5872	0.791335	0.461755	1.59e-05	0.00247085	ENSMUSG00000020395	Itk	No	WT_TS
7345.69	0.462604	0.149537	1.6e-05	0.00247085	ENSMUSG00000023809	Rps6ka2	Yes	WT_TS
1548.65	-0.307051	0.0993738	1.62e-05	0.00247991	ENSMUSG00000048142	Nat8l	No	WT_TS
226.492	-0.679114	0.261004	1.64e-05	0.00249066	ENSMUSG00000114304	Gm48099	No	WT_TS
93.372	-0.633713	0.225757	1.78e-05	0.00267411	ENSMUSG00000118364	Gm54420	No	WT_TS
1658.53	-0.481072	0.157438	1.79e-05	0.00267928	ENSMUSG00000029135	Fosl2	No	WT_TS
122.193	0.603378	0.208027	1.84e-05	0.0027195	ENSMUSG00000087216	E130111B04Rik	No	WT_TS
894.48	0.565885	0.159805	6.84e-06	0.00275506	ENSMUSG00000034997	Htr2a	No	TS_TST
7204.67	-0.483508	0.127632	6.9e-06	0.00275506	ENSMUSG00000034377	Tulp4	Yes	TS_TST
669.728	0.481367	0.15856	1.89e-05	0.00277744	ENSMUSG00000028158	Mttp	No	WT_TS
894.48	-0.448716	0.15029	2.14e-05	0.00311577	ENSMUSG00000034997	Htr2a	No	WT_TS
390.895	0.490127	0.164644	2.2e-05	0.00312696	ENSMUSG00000063428	Ddo	No	WT_TS
2449.17	-0.463979	0.155588	2.18e-05	0.00312696	ENSMUSG00000032011	Thy1	No	WT_TS
361.397	-0.415246	0.139947	2.19e-05	0.00312696	ENSMUSG00000056629	Fkbp2	No	WT_TS
4030.8	-0.408924	0.138236	2.24e-05	0.00312834	ENSMUSG00000055866	Per2	No	WT_TS
688.783	-0.395653	0.133814	2.22e-05	0.00312834	ENSMUSG00000118257	9630014M24Rik	No	WT_TS
38.1756	-0.782797	0.627151	2.34e-05	0.00325348	ENSMUSG00000028475	Spaar	No	WT_TS
943.18	-0.479178	0.130268	9e-06	0.00344644	ENSMUSG00000109179	Wdr97	No	TS_TST
973.076	-0.49751	0.136798	8.85e-06	0.00344644	ENSMUSG00000034345	Gtf2h5	Yes	TS_TST
219.102	0.452254	0.154551	2.52e-05	0.00345302	ENSMUSG00000040367	Lrrd1	No	WT_TS
441.202	0.498518	0.170818	2.53e-05	0.00345302	ENSMUSG00000040701	Ap1g2	No	WT_TS
30.9196	0.769036	0.6982	2.61e-05	0.0035407	ENSMUSG00000085658	Gm15704	No	WT_TS
1064.41	0.344251	0.118617	2.67e-05	0.00357165	ENSMUSG00000043410	Hfm1	No	WT_TS
18551.7	-0.308189	0.104764	2.67e-05	0.00357165	ENSMUSG00000040907	Atp1a3	No	WT_TS
66.2978	0.659409	0.284081	2.73e-05	0.00362674	ENSMUSG00000035042	Ccl5	No	WT_TS
50.5129	-0.687457	0.408066	9.79e-06	0.00367485	ENSMUSG00000008845	Cd163	No	TS_TST
293.566	-0.547747	0.161206	1.02e-05	0.00374942	ENSMUSG00000025572	Tmc6	No	TS_TST
6721.24	-0.317713	0.109595	2.93e-05	0.00385764	ENSMUSG00000049420	Tmem200a	No	WT_TS
3033.81	-0.425697	0.148649	2.97e-05	0.00388578	ENSMUSG00000059213	Ddn	No	WT_TS
1266.22	0.541241	0.194033	3.05e-05	0.0039333	ENSMUSG00000101640	Gm28376	No	WT_TS
1112.44	0.279999	0.0942622	3.03e-05	0.0039333	ENSMUSG00000025766	D3Ertd751e	No	WT_TS
105.273	-0.725879	0.741513	3.11e-05	0.00396094	ENSMUSG00000041596	Nlrp5-ps	No	WT_TS
8446.36	-0.375149	0.131982	3.14e-05	0.00396094	ENSMUSG00000070570	Slc17a7	No	WT_TS
180.298	0.53229	0.190757	3.14e-05	0.00396094	ENSMUSG00000019787	Trdn	No	WT_TS
351.999	0.500947	0.178291	3.26e-05	0.00408138	ENSMUSG00000020902	Ntn1	No	WT_TS
551.111	0.536137	0.194401	3.32e-05	0.00412844	ENSMUSG00000079022	Col22a1	No	WT_TS
744.487	0.39125	0.138924	3.38e-05	0.00417654	ENSMUSG00000040681	Hmgn1	Yes	WT_TS
115.175	0.554328	0.20923	3.81e-05	0.00467204	ENSMUSG00000078952	Lncenc1	No	WT_TS
4844.54	-0.258641	0.0870013	3.91e-05	0.0047248	ENSMUSG00000040447	Spns2	No	WT_TS
68.8602	0.641367	0.301827	3.88e-05	0.0047248	ENSMUSG00000021763	Cspg4b	No	WT_TS
118.607	0.656213	0.272351	1.32e-05	0.00477302	ENSMUSG00000037370	Enpp1	No	TS_TST
888.281	-0.567083	0.219936	4.04e-05	0.00485603	ENSMUSG00000037428	Vgf	No	WT_TS
673.199	0.430743	0.157978	4.32e-05	0.00515704	ENSMUSG00000015354	Pcolce2	No	WT_TS
19694.5	-0.268851	0.0935902	4.71e-05	0.00558593	ENSMUSG00000049313	Sorl1	No	WT_TS
63.3731	-0.618323	0.290126	4.81e-05	0.00562386	ENSMUSG00000088595	NA	No	WT_TS
97.4568	-0.628691	0.691088	4.79e-05	0.00562386	ENSMUSG00000033685	Ucp2	No	WT_TS
271.454	0.451388	0.169272	4.95e-05	0.00575495	ENSMUSG00000044350	Lacc1	No	WT_TS
163.976	0.471717	0.178069	5.01e-05	0.00578221	ENSMUSG00000041079	Rwdd2b	Yes	WT_TS
1067.96	-0.557356	0.224737	5.06e-05	0.00579992	ENSMUSG00000038418	Egr1	No	WT_TS
3764.89	-0.379882	0.106285	1.68e-05	0.00587693	ENSMUSG00000037703	Lzts3	No	TS_TST
723.18	-0.419694	0.119794	1.69e-05	0.00587693	ENSMUSG00000025612	Bach1	Yes	TS_TST
151.564	0.550418	0.222292	5.3e-05	0.00604198	ENSMUSG00000027435	Cd93	No	WT_TS
2537.27	0.389138	0.110542	1.82e-05	0.006096	ENSMUSG00000044712	Slc38a6	No	TS_TST
720.179	-0.508992	0.158451	1.81e-05	0.006096	ENSMUSG00000117289	1700093J21Rik	Yes	TS_TST
241.205	0.569866	0.239358	5.44e-05	0.00616097	ENSMUSG00000026616	Cr2	No	WT_TS
170.359	0.42138	0.160017	5.56e-05	0.0062587	ENSMUSG00000039787	Cercam	No	WT_TS
3326.92	-0.266828	0.0945353	5.65e-05	0.00631808	ENSMUSG00000022415	Syngr1	No	WT_TS
140.388	0.575144	0.249853	5.84e-05	0.00648633	ENSMUSG00000021090	Lrrc9	No	WT_TS
1573.93	-0.280425	0.0791031	5.84e-07	0.0065905	ENSMUSG00000003273	Car11	No	WT_TST
111.955	-0.593019	0.22131	2.02e-05	0.00663942	ENSMUSG00000001946	Esam	No	TS_TST
3182.74	-0.355191	0.13506	6.06e-05	0.00666649	ENSMUSG00000022206	Npr3	No	WT_TS
788.491	-0.340308	0.128852	6.08e-05	0.00666649	ENSMUSG00000048385	Scrt1	No	WT_TS
414.585	-0.619091	0.2779	2.21e-05	0.0071643	ENSMUSG00000023806	Rsph3b	Yes	TS_TST
2432.57	-0.261115	0.0936042	6.71e-05	0.00732113	ENSMUSG00000042066	Tmcc2	No	WT_TS
1675.87	-0.256492	0.0914776	6.83e-05	0.0074068	ENSMUSG00000028803	Nipal3	No	WT_TS
12301.9	-0.399531	0.155988	6.89e-05	0.00741895	ENSMUSG00000029635	Cdk8	No	WT_TS
9.95666	-0.158498	0.608398	2.34e-05	0.00743425	ENSMUSG00000079174	NA	No	TS_TST
72.6483	0.558924	0.248152	7.05e-05	0.00750507	ENSMUSG00000051617	Krt9	No	WT_TS
423.418	0.421839	0.166005	7.05e-05	0.00750507	ENSMUSG00000051989	Smim11	Yes	WT_TS
423.418	0.421839	0.166005	7.05e-05	0.00750507	ENSMUSG00000051989	Smim11	Yes	WT_TS
1332.46	0.227339	0.0772789	7.31e-05	0.0077308	ENSMUSG00000028312	Smc2	No	WT_TS
434.942	-0.55519	0.200638	2.5e-05	0.00783541	ENSMUSG00000020282	Rhbdf1	No	TS_TST
1986.67	-0.528493	0.226137	7.6e-05	0.00798761	ENSMUSG00000023034	Nr4a1	No	WT_TS
649.709	-0.496488	0.164409	2.64e-05	0.00813378	ENSMUSG00000022940	Pigp	Yes	TS_TST
1460.69	-0.405341	0.161625	7.86e-05	0.00821598	ENSMUSG00000032532	Cck	No	WT_TS
2150.95	0.280351	0.105182	7.91e-05	0.00822133	ENSMUSG00000027361	Gabpb1	No	WT_TS
132.251	0.561764	0.268382	8.33e-05	0.00861138	ENSMUSG00000058159	T2	Yes	WT_TS
71.2685	0.536591	0.240124	8.47e-05	0.00864587	ENSMUSG00000029826	Zc3hav1	No	WT_TS
585.148	-0.479662	0.199835	8.47e-05	0.00864587	ENSMUSG00000030270	Cpne9	No	WT_TS
62.9751	0.560247	0.268684	8.51e-05	0.00864587	ENSMUSG00000113522	Gm48479	No	WT_TS
3121.98	-0.303923	0.118071	8.68e-05	0.00870952	ENSMUSG00000035202	Lars2	No	WT_TS
434.942	0.437535	0.17919	8.72e-05	0.00870952	ENSMUSG00000020282	Rhbdf1	No	WT_TS
5360.49	-0.25755	0.0947356	8.69e-05	0.00870952	ENSMUSG00000021182	Ccdc88c	No	WT_TS
2378.86	0.386825	0.156416	8.87e-05	0.00875749	ENSMUSG00000008976	Gabpa	Yes	WT_TS
942.225	0.419935	0.171402	8.87e-05	0.00875749	ENSMUSG00000025429	Pstpip2	No	WT_TS
221.653	0.405756	0.165318	9e-05	0.00884033	ENSMUSG00000085234	Gm15614	No	WT_TS
95.7029	-0.589638	0.355194	2.92e-05	0.00885382	ENSMUSG00000086902	Gm11728	No	TS_TST
122.245	-0.571379	0.232246	3.07e-05	0.00886388	ENSMUSG00000026963	Tmem210	No	TS_TST
5458.71	0.463638	0.152087	3.04e-05	0.00886388	ENSMUSG00000075270	Pde11a	No	TS_TST
7345.69	-0.514485	0.18026	3e-05	0.00886388	ENSMUSG00000023809	Rps6ka2	Yes	TS_TST
723.871	-0.492453	0.168748	3.15e-05	0.0089551	ENSMUSG00000116995	Gm21926	No	TS_TST
73.6838	-0.570751	0.405672	9.22e-05	0.00899911	ENSMUSG00000003545	Fosb	No	WT_TS
34805.7	0.344857	0.138893	9.48e-05	0.00920225	ENSMUSG00000069729	Arid1b	Yes	WT_TS
1848.81	0.204568	0.0679023	9.58e-05	0.0092447	ENSMUSG00000059866	Tnip2	No	WT_TS
293.566	0.389237	0.15951	9.62e-05	0.0092447	ENSMUSG00000025572	Tmc6	No	WT_TS
463.776	0.330302	0.132855	9.86e-05	0.00941868	ENSMUSG00000022972	Cfap298	No	WT_TS
1615.91	-0.435457	0.141926	3.38e-05	0.00945774	ENSMUSG00000022964	Tmem50b	Yes	TS_TST
95.7029	0.554906	0.283099	0.000100148	0.00946774	ENSMUSG00000086902	Gm11728	No	WT_TS
92.1892	-0.550925	0.274759	9.99e-05	0.00946774	ENSMUSG00000069833	Ahnak	No	WT_TS
130.291	-0.47472	0.482976	3.47e-05	0.00957479	ENSMUSG00000112945	Gm32151	No	TS_TST
130.209	-0.462978	0.198978	0.000104558	0.00976529	ENSMUSG00000089762	Ier5l	No	WT_TS
107.926	0.521166	0.240731	0.000103985	0.00976529	ENSMUSG00000109013	Gm44723	No	WT_TS
2139.49	-0.26854	0.10291	0.000104944	0.00976529	ENSMUSG00000038615	Nfe2l1	No	WT_TS
884.454	-0.453702	0.194667	0.000107019	0.00980436	ENSMUSG00000041084	Ostc	No	WT_TS
11866	0.328632	0.13361	0.000106945	0.00980436	ENSMUSG00000022897	Dyrk1a	Yes	WT_TS
2282.2	0.534279	0.257711	0.000106786	0.00980436	ENSMUSG00000071984	Fndc1	Yes	WT_TS
678.338	-0.494526	0.178138	3.8e-05	0.0102448	ENSMUSG00000044442	N6amt1	Yes	TS_TST
1436.93	-0.519215	0.196289	3.82e-05	0.0102448	ENSMUSG00000038141	Tmem181a	Yes	TS_TST
70.0493	-0.545332	0.395562	0.000116145	0.0105859	ENSMUSG00000110669	Gm10060	No	WT_TS
84.0298	0.493294	0.225057	0.00011793	0.0106937	ENSMUSG00000054509	Parp4	No	WT_TS
1185.1	0.426529	0.184047	0.000119449	0.0107765	ENSMUSG00000051747	Ttn	No	WT_TS
105.512	0.457229	0.468733	4.11e-05	0.0108582	ENSMUSG00000032572	Col6a4	No	TS_TST
104.445	0.545817	0.362948	0.000122299	0.0109778	ENSMUSG00000112353	Gm40418	No	WT_TS
779.729	-0.324229	0.134191	0.000123002	0.0109855	ENSMUSG00000050511	Oprd1	No	WT_TS
836.434	-0.476986	0.173609	4.39e-05	0.0114571	ENSMUSG00000089832	Shkbp1	No	TS_TST
516.263	-0.488139	0.182381	4.52e-05	0.0116241	ENSMUSG00000097655	Gm26713	No	TS_TST
424.784	-0.44799	0.158611	4.61e-05	0.0116955	ENSMUSG00000115591	Gm31282	No	TS_TST
354.893	-0.305193	0.126015	0.000133264	0.0118425	ENSMUSG00000046432	Bex3	No	WT_TS
172.087	0.504202	0.244347	0.000134775	0.0119172	ENSMUSG00000104658	Gm30275	No	WT_TS
656.431	0.27264	0.108898	0.000135978	0.011964	ENSMUSG00000038085	Cnbd2	No	WT_TS
1798.89	0.45476	0.20653	0.000138931	0.0120449	ENSMUSG00000040187	Bmal2	No	WT_TS
98.9624	-0.458519	0.208765	0.000138274	0.0120449	ENSMUSG00000020108	Ddit4	No	WT_TS
913.736	-0.291213	0.119345	0.000138794	0.0120449	ENSMUSG00000053716	Dusp7	No	WT_TS
157.763	-0.497538	0.240941	0.000140595	0.0121301	ENSMUSG00000039405	Prss23	No	WT_TS
242.879	-0.503579	0.201006	5.06e-05	0.0124938	ENSMUSG00000091712	Sec14l5	No	TS_TST
2078.57	-0.42897	0.151675	5.02e-05	0.0124938	ENSMUSG00000116641	Gm41505	No	TS_TST
683.798	-0.468879	0.176425	5.21e-05	0.0126896	ENSMUSG00000041354	Rgl2	No	TS_TST
848.032	-0.440861	0.201131	0.000149736	0.0128564	ENSMUSG00000051067	Lingo3	No	WT_TS
398.921	0.346563	0.150045	0.000150923	0.0128959	ENSMUSG00000036768	Kif15	No	WT_TS
332.874	-0.479733	0.23023	0.00015234	0.0129548	ENSMUSG00000004366	Sst	No	WT_TS
4564.15	-0.291121	0.121117	0.000153682	0.0130066	ENSMUSG00000034271	Jdp2	No	WT_TS
2924.78	-0.206477	0.073039	0.000154755	0.0130353	ENSMUSG00000055980	Irs1	No	WT_TS
1617.56	0.311128	0.132307	0.000156533	0.0131229	ENSMUSG00000079834	NA	No	WT_TS
1650.77	-0.472925	0.18202	5.5e-05	0.0132355	ENSMUSG00000022965	Ifngr2	Yes	TS_TST
170.359	-0.470742	0.182609	5.72e-05	0.0134256	ENSMUSG00000039787	Cercam	No	TS_TST
1593.11	0.397681	0.140679	5.7e-05	0.0134256	ENSMUSG00000075020	Mir670hg	No	TS_TST
586.201	0.335177	0.146091	0.000163772	0.0136653	ENSMUSG00000085125	Gm16070	No	WT_TS
21.762	0.490262	0.422704	0.000166183	0.0138017	ENSMUSG00000112858	Rnf212b	No	WT_TS
421.184	-0.463696	0.223175	0.000168036	0.0138908	ENSMUSG00000026452	Syt2	No	WT_TS
709.672	0.397011	0.180177	0.000169073	0.0139118	ENSMUSG00000091511	Vmn2r87	No	WT_TS
2706.43	-0.351789	0.122393	6.02e-05	0.0139587	ENSMUSG00000022098	Bmp1	No	TS_TST
9186.44	-0.276107	0.114721	0.000172019	0.0140889	ENSMUSG00000021892	Sh3bp5	No	WT_TS
253.042	0.47883	0.240763	0.000177546	0.0144748	ENSMUSG00000109186	Gm34821	No	WT_TS
113.095	0.45812	0.223566	0.000181876	0.0146931	ENSMUSG00000027082	Tfpi	No	WT_TS
251.102	0.392302	0.179957	0.000181175	0.0146931	ENSMUSG00000116644	4933426B08Rik	No	WT_TS
101.014	0.487481	0.253833	0.000183518	0.0147587	ENSMUSG00000030228	Pik3c2g	No	WT_TS
889.502	0.309317	0.136034	0.000194857	0.0156	ENSMUSG00000022948	Setd4	Yes	WT_TS
131.833	-0.519139	0.25128	6.84e-05	0.015664	ENSMUSG00000023348	Trip6	No	TS_TST
739.959	-0.493927	0.27436	0.000197851	0.0157686	ENSMUSG00000035621	Midn	No	WT_TS
192.448	0.470665	0.241788	0.000199152	0.0158015	ENSMUSG00000097709	2810429I04Rik	No	WT_TS
67.581	-0.50176	0.30935	0.000200558	0.0158423	ENSMUSG00000072900	Mir540	No	WT_TS
308.936	-0.392301	0.186274	0.000214529	0.0164961	ENSMUSG00000044628	Rnf208	No	WT_TS
384.549	0.385167	0.182043	0.000215123	0.0164961	ENSMUSG00000085911	Gm14061	No	WT_TS
50.5129	0.497714	0.315893	0.000209962	0.0164961	ENSMUSG00000008845	Cd163	No	WT_TS
1108.29	-0.322608	0.14596	0.000215332	0.0164961	ENSMUSG00000030329	Pianp	No	WT_TS
385.203	0.377976	0.177645	0.000214489	0.0164961	ENSMUSG00000074452	Pate2	No	WT_TS
709.102	-0.274112	0.117608	0.000214789	0.0164961	ENSMUSG00000034168	Irf2bpl	No	WT_TS
35.7849	0.494464	0.330601	0.000214391	0.0164961	ENSMUSG00000024727	Trpm6	No	WT_TS
1436.93	0.365731	0.172028	0.000224652	0.0171362	ENSMUSG00000038141	Tmem181a	Yes	WT_TS
3061.41	-0.289737	0.128319	0.000229725	0.0174483	ENSMUSG00000020387	Jade2	No	WT_TS
254.373	0.388965	0.18726	0.00023163	0.0175181	ENSMUSG00000053198	Prx	No	WT_TS
58.3017	0.480734	0.277792	0.00023538	0.0176984	ENSMUSG00000050382	Kif7	No	WT_TS
93.9361	0.469564	0.257454	0.000236005	0.0176984	ENSMUSG00000021879	Dnah12	No	WT_TS
6561.19	-0.228773	0.0914978	0.000241013	0.0179227	ENSMUSG00000068740	Celsr2	No	WT_TS
331.961	0.387623	0.187872	0.000240111	0.0179227	ENSMUSG00000039217	Il18	No	WT_TS
2603.76	-0.373375	0.179336	0.000242466	0.0179556	ENSMUSG00000032502	Stac	No	WT_TS
689.718	0.481999	0.295043	0.000245569	0.0180824	ENSMUSG00000026343	Gpr39	No	WT_TS
70.4933	0.461313	0.250827	0.000246212	0.0180824	ENSMUSG00000097279	Gm5106	No	WT_TS
5686.4	-0.247119	0.103523	0.000247771	0.0181219	ENSMUSG00000004207	Psap	No	WT_TS
3812.2	-0.274048	0.120617	0.000250673	0.0182591	ENSMUSG00000052040	Klf13	No	WT_TS
49.5662	0.476611	0.283784	0.0002532	0.0183679	ENSMUSG00000116838	Gm6475	No	WT_TS
2581.64	0.184331	0.0657093	0.000264369	0.0189461	ENSMUSG00000028344	Invs	No	WT_TS
2913.93	-0.208194	0.0798295	0.000264156	0.0189461	ENSMUSG00000038178	Slc43a2	No	WT_TS
550.271	-0.26675	0.117053	0.00026336	0.0189461	ENSMUSG00000040699	Limd2	No	WT_TS
506.305	-0.35625	0.172229	0.000266801	0.0190436	ENSMUSG00000036957	Lrfn3	No	WT_TS
1202.48	-0.359869	0.174958	0.000270386	0.0192223	ENSMUSG00000022594	Lynx1	No	WT_TS
1611.35	-0.40477	0.161061	8.74e-05	0.0197642	ENSMUSG00000048602	Morc2b	No	TS_TST
17118.4	0.31171	0.117456	8.98e-05	0.0198418	ENSMUSG00000027748	Trpc4	No	TS_TST
298.301	-0.4815	0.226583	8.96e-05	0.0198418	ENSMUSG00000030739	Myh14	No	TS_TST
832.486	-0.367875	0.181546	0.0002813	0.0199185	ENSMUSG00000032902	Slc16a1	No	WT_TS
3420.89	-0.317608	0.150429	0.000283848	0.0199787	ENSMUSG00000026223	Itm2c	No	WT_TS
292.841	-0.417774	0.218051	0.000284399	0.0199787	ENSMUSG00000044337	Ackr3	No	WT_TS
624.498	0.238627	0.100521	0.000286621	0.0200556	ENSMUSG00000031938	4931406C07Rik	No	WT_TS
265.864	-0.35659	0.176127	0.000295352	0.0205855	ENSMUSG00000050592	Fam78a	No	WT_TS
255.837	0.463865	0.295811	0.000301579	0.0208838	ENSMUSG00000041798	Gck	No	WT_TS
8908.8	-0.204356	0.0790889	0.000301982	0.0208838	ENSMUSG00000035152	Ap2b1	No	WT_TS
12199.4	0.325729	0.125443	9.67e-05	0.0211183	ENSMUSG00000027977	Ndst3	No	TS_TST
344.827	0.449796	0.260693	0.000307637	0.0211923	ENSMUSG00000094083	NA	No	WT_TS
280.817	0.296318	0.139702	0.000312502	0.0214444	ENSMUSG00000073968	Trim68	No	WT_TS
179.31	0.408713	0.217163	0.000317136	0.0215956	ENSMUSG00000063652	Slc22a21	No	WT_TS
132.969	-0.446514	0.352638	0.000317037	0.0215956	ENSMUSG00000032501	Trib1	No	WT_TS
231.448	0.41794	0.22783	0.000327996	0.0220948	ENSMUSG00000026786	Apbb1ip	No	WT_TS
290.632	-0.287226	0.134983	0.000326621	0.0220948	ENSMUSG00000043670	Diras1	No	WT_TS
172.747	0.456677	0.302866	0.000328196	0.0220948	ENSMUSG00000003484	Cyp4f18	No	WT_TS
500.566	-0.311383	0.1513	0.000334779	0.0223685	ENSMUSG00000028211	Trp53inp1	No	WT_TS
13987.4	-0.322059	0.158213	0.000334768	0.0223685	ENSMUSG00000086040	Wipf3	No	WT_TS
251.9	0.313532	0.153202	0.000340463	0.0224448	ENSMUSG00000097814	Panct2	No	WT_TS
259.711	0.433396	0.248019	0.000338864	0.0224448	ENSMUSG00000074890	Lcmt2	No	WT_TS
886.913	-0.327091	0.162292	0.000343057	0.0224448	ENSMUSG00000033730	Egr3	No	WT_TS
9684.7	0.236524	0.10202	0.000338501	0.0224448	ENSMUSG00000039087	Rreb1	No	WT_TS
485.823	0.29982	0.144526	0.000343498	0.0224448	ENSMUSG00000022913	Psmg1	Yes	WT_TS
2596.45	0.426192	0.239881	0.000341614	0.0224448	ENSMUSG00000116760	Gm1604a	Yes	WT_TS
2656.97	-0.391435	0.208335	0.000347876	0.0225723	ENSMUSG00000065037	NA	No	WT_TS
1615.91	0.264967	0.121795	0.000347989	0.0225723	ENSMUSG00000022964	Tmem50b	Yes	WT_TS
78.5406	0.422289	0.371374	0.000350932	0.0226145	ENSMUSG00000103043	Gm37306	No	WT_TS
37.512	0.445098	0.328644	0.000354353	0.0226145	ENSMUSG00000029685	Asb15	No	WT_TS
467.897	0.275947	0.129708	0.000356274	0.0226145	ENSMUSG00000022070	Bora	No	WT_TS
1212.51	-0.31276	0.153892	0.000353955	0.0226145	ENSMUSG00000020950	Foxg1	No	WT_TS
457.628	0.274328	0.128605	0.000356008	0.0226145	ENSMUSG00000051483	Cbr1	Yes	WT_TS
25.2559	0.35452	0.43659	0.000353129	0.0226145	ENSMUSG00000117270	Gm49953	No	WT_TS
6672.88	-0.191671	0.0732843	0.000360844	0.022823	ENSMUSG00000041220	Elovl6	No	WT_TS
161.676	-0.431146	0.253298	0.000364929	0.0229996	ENSMUSG00000037621	Atoh8	No	WT_TS
355.058	0.312633	0.155375	0.000372059	0.0233661	ENSMUSG00000052616	Terb1	No	WT_TS
5857.53	-0.205195	0.0826365	0.000378727	0.0237011	ENSMUSG00000036225	Kctd1	No	WT_TS
2173.46	-0.401497	0.223229	0.000383152	0.0238939	ENSMUSG00000050896	Rtn4rl2	No	WT_TS
884.898	-0.363395	0.192541	0.000389917	0.0242308	ENSMUSG00000024661	Fth1	No	WT_TS
241.171	-0.359002	0.189942	0.000395553	0.0244717	ENSMUSG00000045318	Adra2c	No	WT_TS
27.9834	0.403803	0.374105	0.000396548	0.0244717	ENSMUSG00000115339	Gm48913	No	WT_TS
85.1443	-0.482836	0.28148	0.000114608	0.0247291	ENSMUSG00000078796	Zfp541	No	TS_TST
740.077	-0.278596	0.134685	0.000403492	0.0248141	ENSMUSG00000001334	Fndc5	No	WT_TS
1474.58	-0.310749	0.157264	0.000410118	0.0251346	ENSMUSG00000038648	Creb3l2	No	WT_TS
489.092	-0.389048	0.16602	0.000117909	0.0251522	ENSMUSG00000028454	Pigo	No	TS_TST
401.483	-0.456471	0.225768	0.000119284	0.0251594	ENSMUSG00000040838	NA	No	TS_TST
909.839	0.266578	0.127029	0.000414411	0.0253104	ENSMUSG00000028970	Abcb1b	No	WT_TS
17.8754	-0.346219	0.417224	0.00041695	0.0253782	ENSMUSG00000097435	Gm26783	No	WT_TS
35.1866	0.42392	0.33412	0.000424979	0.0257787	ENSMUSG00000087112	Gm7237	No	WT_TS
755.409	-0.223796	0.0976564	0.000433599	0.0261657	ENSMUSG00000029862	Clcn1	No	WT_TS
31.2128	0.388454	0.376714	0.000434303	0.0261657	ENSMUSG00000114469	C730002L08Rik	No	WT_TS
1399.67	-0.216769	0.0932573	0.000448569	0.0269339	ENSMUSG00000004961	Syt5	No	WT_TS
157.763	0.468716	0.309748	0.000129219	0.0269522	ENSMUSG00000039405	Prss23	No	TS_TST
419.715	-0.347161	0.187768	0.000457337	0.0273506	ENSMUSG00000046556	Zfp319	No	WT_TS
193.401	0.425983	0.29927	0.000458587	0.0273506	ENSMUSG00000021585	Cast	No	WT_TS
2978.26	-0.234727	0.10669	0.000460593	0.0273783	ENSMUSG00000018427	Ypel2	No	WT_TS
485.823	-0.40473	0.184283	0.000133772	0.0275953	ENSMUSG00000022913	Psmg1	Yes	TS_TST
455.953	0.275457	0.136564	0.000468483	0.0277545	ENSMUSG00000092232	Gm20521	No	WT_TS
496.552	0.390185	0.227189	0.000470413	0.0277762	ENSMUSG00000118604	Gm53013	No	WT_TS
1319.29	-0.365445	0.160284	0.00014062	0.0286926	ENSMUSG00000022895	Ets2	Yes	TS_TST
130.692	0.419753	0.29955	0.000490421	0.0287665	ENSMUSG00000021319	Sfrp4	No	WT_TS
192.267	0.390624	0.230876	0.000489188	0.0287665	ENSMUSG00000093606	B130034C11Rik	Yes	WT_TS
63.8178	0.333024	0.402585	0.000494502	0.0289105	ENSMUSG00000022949	Clic6	Yes	WT_TS
238.194	0.375609	0.216643	0.000497848	0.0290107	ENSMUSG00000028755	Cda	No	WT_TS
329.644	0.280186	0.142207	0.00050532	0.0292705	ENSMUSG00000008438	Adam21	No	WT_TS
1804.18	0.321361	0.172589	0.0005056	0.0292705	ENSMUSG00000025613	Cct8	Yes	WT_TS
1289.09	-0.251868	0.121684	0.000511813	0.0294383	ENSMUSG00000044813	Shb	No	WT_TS
178.26	0.389304	0.233164	0.000511065	0.0294383	ENSMUSG00000089940	Gm4117	No	WT_TS
71.0891	-0.403254	0.252964	0.000513566	0.0294439	ENSMUSG00000043439	Epop	No	WT_TS
569.42	-0.376452	0.222942	0.000536835	0.030679	ENSMUSG00000059991	Nptx2	No	WT_TS
114.074	-0.352962	0.201718	0.000546334	0.0311218	ENSMUSG00000043461	Sptssb	No	WT_TS
1468.04	-0.242278	0.116832	0.000563346	0.0319884	ENSMUSG00000035011	Zbtb7a	No	WT_TS
87.6044	0.404399	0.27566	0.00056851	0.0320766	ENSMUSG00000103114	Gm32200	No	WT_TS
662.385	-0.368033	0.218432	0.00056814	0.0320766	ENSMUSG00000000489	Pdgfb	No	WT_TS
9569.13	-0.177376	0.0698758	0.000578948	0.0325622	ENSMUSG00000045763	Basp1	No	WT_TS
143.822	0.367588	0.220571	0.000588439	0.0329916	ENSMUSG00000087193	Gm14820	No	WT_TS
927.384	0.348068	0.201962	0.000591324	0.0330491	ENSMUSG00000100891	NA	No	WT_TS
782.994	0.284576	0.150899	0.000597045	0.0332642	ENSMUSG00000039831	Arhgap29	No	WT_TS
53.1368	0.398284	0.306582	0.00060725	0.033727	ENSMUSG00000049588	Ccdc69	No	WT_TS
3795.45	-0.182508	0.0741076	0.000617285	0.0340715	ENSMUSG00000003153	Slc2a3	No	WT_TS
638.554	-0.304927	0.167951	0.000615834	0.0340715	ENSMUSG00000052915	Msl1	No	WT_TS
80.2574	0.376935	0.23623	0.000621415	0.0341232	ENSMUSG00000029720	Gm20605	No	WT_TS
43.3048	0.397536	0.296945	0.000623983	0.0341232	ENSMUSG00000069518	NA	No	WT_TS
878.698	-0.342577	0.200135	0.0006239	0.0341232	ENSMUSG00000025880	Smad7	No	WT_TS
536.171	0.253904	0.128805	0.000630825	0.0342203	ENSMUSG00000085054	Gm15834	No	WT_TS
1738.07	-0.232395	0.111892	0.000630191	0.0342203	ENSMUSG00000023175	Bsg	No	WT_TS
227.639	0.326724	0.186915	0.000631534	0.0342203	ENSMUSG00000111353	Gm19324	No	WT_TS
642.337	0.319256	0.181157	0.000638289	0.0344812	ENSMUSG00000030309	Caprin2	No	WT_TS
85.5121	0.371975	0.233174	0.000643233	0.0346273	ENSMUSG00000031015	Swap70	No	WT_TS
414.585	0.376859	0.240006	0.000644891	0.0346273	ENSMUSG00000023806	Rsph3b	Yes	WT_TS
90.445	0.357376	0.216867	0.000646894	0.0346302	ENSMUSG00000094296	NA	No	WT_TS
669.547	-0.270194	0.14254	0.000650193	0.0347024	ENSMUSG00000060240	Cend1	No	WT_TS
76.7912	0.386211	0.362347	0.00017759	0.035465	ENSMUSG00000035273	Hpse	No	TS_TST
744.487	-0.385919	0.187887	0.000175903	0.035465	ENSMUSG00000040681	Hmgn1	Yes	TS_TST
262.026	-0.439874	0.276237	0.000182477	0.0360575	ENSMUSG00000026961	Lrrc26	No	TS_TST
1668.14	-0.230351	0.112142	0.000680816	0.036196	ENSMUSG00000020331	Hcn2	No	WT_TS
814.687	-0.246398	0.125092	0.000682987	0.036196	ENSMUSG00000054027	Nt5dc3	No	WT_TS
3289.74	0.287189	0.157916	0.000684288	0.036196	ENSMUSG00000017677	Wsb1	No	WT_TS
5240.97	-0.265241	0.140753	0.000694689	0.0366031	ENSMUSG00000029436	Mmp17	No	WT_TS
6889.56	0.353497	0.218209	0.000696104	0.0366031	ENSMUSG00000096780	Tmem181b-ps	Yes	WT_TS
2825.03	-0.297121	0.16709	0.000702449	0.0368278	ENSMUSG00000035640	Cbarp	No	WT_TS
224.608	0.358982	0.225693	0.000706661	0.0369293	ENSMUSG00000058806	Col13a1	No	WT_TS
11057	-0.191029	0.0822351	0.000708541	0.0369293	ENSMUSG00000022048	Dpysl2	No	WT_TS
326.703	0.349457	0.216236	0.000718724	0.0371562	ENSMUSG00000037347	Chst7	No	WT_TS
3675.47	-0.188472	0.0805204	0.000716044	0.0371562	ENSMUSG00000029471	Camkk2	No	WT_TS
44.0953	0.366889	0.330879	0.000719166	0.0371562	ENSMUSG00000097805	Gm17473	No	WT_TS
239.711	-0.37903	0.311784	0.000722241	0.0372069	ENSMUSG00000055044	Pdlim1	No	WT_TS
1678	-0.388124	0.196022	0.000191089	0.0373658	ENSMUSG00000024773	Atg2a	No	TS_TST
942.225	-0.41799	0.231572	0.0001932	0.0373891	ENSMUSG00000025429	Pstpip2	No	TS_TST
160.998	0.316047	0.185288	0.000734	0.0377034	ENSMUSG00000025977	Boll	No	WT_TS
685.721	-0.239881	0.121938	0.000737209	0.0377591	ENSMUSG00000047514	Tspyl1	No	WT_TS
6111.84	-0.196368	0.087359	0.000754148	0.0381156	ENSMUSG00000048701	Ccdc6	No	WT_TS
5346.48	-0.171252	0.0690762	0.000747492	0.0381156	ENSMUSG00000035311	Gnptab	No	WT_TS
1593.9	-0.239495	0.122283	0.000754892	0.0381156	ENSMUSG00000038255	Neurod2	No	WT_TS
269.967	0.3702	0.3199	0.000751804	0.0381156	ENSMUSG00000112323	Gm32828	No	WT_TS
1492.97	0.291166	0.165031	0.000752849	0.0381156	ENSMUSG00000002365	Snx9	Yes	WT_TS
651.523	-0.303656	0.176228	0.000761532	0.0382337	ENSMUSG00000054364	Rhob	No	WT_TS
25.3044	0.333478	0.352687	0.000760093	0.0382337	ENSMUSG00000117443	Gm50046	No	WT_TS
1033.93	-0.291632	0.166281	0.000768146	0.038349	ENSMUSG00000039278	Pcsk1n	No	WT_TS
5470.7	-0.216869	0.104064	0.000766812	0.038349	ENSMUSG00000000632	Sez6	No	WT_TS
651.133	-0.363776	0.179378	0.000200706	0.0384454	ENSMUSG00000023938	Aars2	No	TS_TST
573.381	-0.291964	0.16691	0.000774362	0.0385511	ENSMUSG00000023456	Tpi1	No	WT_TS
131.254	-0.346684	0.219476	0.000779725	0.0387096	ENSMUSG00000092274	Neat1	No	WT_TS
1169.3	-0.305724	0.179505	0.000784947	0.0388603	ENSMUSG00000030103	Bhlhe40	No	WT_TS
4056.54	-0.25794	0.139222	0.000795116	0.0390357	ENSMUSG00000005672	Kit	No	WT_TS
148.064	0.310518	0.184277	0.000792303	0.0390357	ENSMUSG00000056531	Ccdc18	No	WT_TS
129.754	0.366206	0.249511	0.000796876	0.0390357	ENSMUSG00000054966	Lmntd1	No	WT_TS
3069.26	0.296483	0.172112	0.000797275	0.0390357	ENSMUSG00000022951	Rcan1	Yes	WT_TS
83.4156	-0.359519	0.239331	0.00080427	0.0390554	ENSMUSG00000033307	Mif	No	WT_TS
20.3184	0.180152	0.391729	0.000801009	0.0390554	ENSMUSG00000105703	Gm43305	No	WT_TS
3520.56	-0.226716	0.113318	0.000802333	0.0390554	ENSMUSG00000037933	Bicd2	No	WT_TS
75.9406	0.348308	0.225145	0.000814527	0.0394457	ENSMUSG00000085398	4931406G06Rik	Yes	WT_TS
245.189	-0.332668	0.208457	0.000827626	0.0399712	ENSMUSG00000040495	Chrm4	No	WT_TS
5532.16	-0.222272	0.110517	0.000831615	0.040055	ENSMUSG00000027221	Chst1	No	WT_TS
630.582	0.371664	0.283497	0.000834063	0.0400643	ENSMUSG00000024420	Zfp521	No	WT_TS
315.376	-0.399567	0.217343	0.000211316	0.040069	ENSMUSG00000028943	Espn	No	TS_TST
1146.74	-0.313269	0.150039	0.000214383	0.040244	ENSMUSG00000009555	Cdk9	No	TS_TST
172	0.340574	0.218956	0.000845751	0.0405163	ENSMUSG00000085971	Gm15411	No	WT_TS
22.3416	0.287186	0.361992	0.000879886	0.0418794	ENSMUSG00000047867	Gimap6	No	WT_TS
3428.85	-0.205019	0.097439	0.000881276	0.0418794	ENSMUSG00000030806	Stx1b	No	WT_TS
160.884	0.320972	0.200365	0.000879855	0.0418794	ENSMUSG00000034255	Arhgap27	No	WT_TS
35.2625	0.354165	0.316736	0.000885419	0.0419642	ENSMUSG00000031262	Cenpi	No	WT_TS
678.861	0.28421	0.166344	0.000891919	0.0421598	ENSMUSG00000028133	Rwdd3	No	WT_TS
170.353	-0.351828	0.240266	0.000896787	0.0422774	ENSMUSG00000024914	Drap1	No	WT_TS
6971.65	-0.22331	0.113463	0.000899608	0.0422983	ENSMUSG00000053395	Cacng8	No	WT_TS
4940	-0.181607	0.0792349	0.000904902	0.0423236	ENSMUSG00000026496	Parp1	No	WT_TS
186.212	-0.278625	0.161988	0.00090491	0.0423236	ENSMUSG00000001473	Tubb6	No	WT_TS
56.9518	0.359141	0.259084	0.000916818	0.0424174	ENSMUSG00000068686	Cd59b	No	WT_TS
2262.55	-0.235503	0.124586	0.000917054	0.0424174	ENSMUSG00000027298	Tyro3	No	WT_TS
215.636	0.287576	0.171111	0.00092581	0.0424174	ENSMUSG00000027199	Gatm	No	WT_TS
638.884	-0.265917	0.151649	0.000926272	0.0424174	ENSMUSG00000027952	Pmvk	No	WT_TS
50.7766	0.362406	0.273099	0.000918862	0.0424174	ENSMUSG00000079652	Garin1a	No	WT_TS
1026.4	0.237916	0.127205	0.000932276	0.0424174	ENSMUSG00000019876	Pkib	No	WT_TS
2004.48	-0.195152	0.0905035	0.000933169	0.0424174	ENSMUSG00000035781	R3hdm4	No	WT_TS
866.022	0.254814	0.141277	0.000911858	0.0424174	ENSMUSG00000032374	Plod2	No	WT_TS
3438.66	-0.231208	0.120979	0.000921313	0.0424174	ENSMUSG00000025579	Gaa	No	WT_TS
172.592	0.340214	0.226684	0.000927193	0.0424174	ENSMUSG00000022906	Parp9	No	WT_TS
5334.81	0.225461	0.116329	0.000932938	0.0424174	ENSMUSG00000023805	Synj2	Yes	WT_TS
80.2574	-0.416862	0.291882	0.000231494	0.042662	ENSMUSG00000029720	Gm20605	No	TS_TST
58.3017	-0.390379	0.336749	0.000231809	0.042662	ENSMUSG00000050382	Kif7	No	TS_TST
295.846	-0.360712	0.190414	0.000243118	0.0427689	ENSMUSG00000044165	Bcl2l15	No	TS_TST
4116.36	-0.313369	0.157782	0.000250288	0.0427689	ENSMUSG00000019467	Arhgef25	No	TS_TST
1965.39	-0.357762	0.189164	0.000247311	0.0427689	ENSMUSG00000025409	Mbd6	No	TS_TST
4349.72	-0.411366	0.258281	0.000238533	0.0427689	ENSMUSG00000057649	Brd9	No	TS_TST
285.153	-0.359584	0.191771	0.000250617	0.0427689	ENSMUSG00000038725	Pkhd1l1	No	TS_TST
292.979	-0.389414	0.223888	0.000250098	0.0427689	ENSMUSG00000036983	Tfb1m	Yes	TS_TST
688.783	0.35964	0.187969	0.000238229	0.0427689	ENSMUSG00000118257	9630014M24Rik	No	TS_TST
1977	-0.376509	0.206644	0.000246249	0.0427689	ENSMUSG00000087095	Emx2os	No	TS_TST
1189.59	0.264807	0.151643	0.00094957	0.04295	ENSMUSG00000068115	Ninl	No	WT_TS
700.496	0.266191	0.152887	0.000949719	0.04295	ENSMUSG00000073077	Cfap47	No	WT_TS
44.3318	0.348758	0.312913	0.000952632	0.0429724	ENSMUSG00000113727	Gm47781	No	WT_TS
11808.6	0.344643	0.237752	0.000966608	0.0434925	ENSMUSG00000022935	Grik1	Yes	WT_TS
72.2701	-0.353683	0.258187	0.000976468	0.0438252	ENSMUSG00000029875	Ccdc184	No	WT_TS
655.777	-0.262351	0.150695	0.000980175	0.0438807	ENSMUSG00000034105	Meak7	No	WT_TS
57.6704	0.354633	0.266005	0.000991529	0.0441665	ENSMUSG00000030069	Prok2	No	WT_TS
520.162	0.290095	0.176843	0.000991353	0.0441665	ENSMUSG00000053062	Jam2	Yes	WT_TS
130.995	0.354248	0.28888	0.0010023	0.0444236	ENSMUSG00000053897	Slc39a8	No	WT_TS
437.468	-0.347854	0.248587	0.00100033	0.0444236	ENSMUSG00000037465	Klf10	No	WT_TS
660.492	0.266599	0.156559	0.00102863	0.0454774	ENSMUSG00000098108	Gm27008	No	WT_TS
186.195	-0.264459	0.363151	0.000270754	0.0457892	ENSMUSG00000117790	Gm46652	No	TS_TST
170.814	0.349265	0.262781	0.00104762	0.046202	ENSMUSG00000022622	Acr	No	WT_TS
524.485	-0.242446	0.135251	0.0010513	0.0462494	ENSMUSG00000026238	Ptma	No	WT_TS
1279.7	0.296956	0.187446	0.0010631	0.0463098	ENSMUSG00000093436	Gm20646	No	WT_TS
4555.54	-0.192277	0.0908027	0.0010619	0.0463098	ENSMUSG00000022199	Slc22a17	No	WT_TS
105.015	0.32094	0.213551	0.00105644	0.0463098	ENSMUSG00000036557	Stpg4	No	WT_TS
15205.2	-0.207351	0.103825	0.00106031	0.0463098	ENSMUSG00000067889	Sptbn2	No	WT_TS
5521.3	-0.265245	0.157435	0.001081	0.0469558	ENSMUSG00000028833	Ncdn	No	WT_TS
106.03	0.312661	0.205651	0.00108321	0.0469558	ENSMUSG00000035239	Neu3	No	WT_TS
238.23	0.281527	0.173842	0.00109913	0.0472999	ENSMUSG00000070601	Vmn2r84	No	WT_TS
13222.3	-0.19812	0.0965478	0.00109734	0.0472999	ENSMUSG00000022010	Tsc22d1	No	WT_TS
42598.8	0.318696	0.213883	0.00109697	0.0472999	ENSMUSG00000050272	Dscam	Yes	WT_TS
943.18	0.22359	0.119621	0.00110471	0.047345	ENSMUSG00000109179	Wdr97	No	WT_TS
212.515	0.345137	0.288113	0.00110551	0.047345	ENSMUSG00000092074	Dynlt1a	Yes	WT_TS
4293.51	-0.205084	0.103074	0.0011143	0.0476069	ENSMUSG00000004267	Eno2	No	WT_TS
785.569	-0.190436	0.0904583	0.00112408	0.0479097	ENSMUSG00000005354	Txn2	No	WT_TS
24.5075	-0.0676628	0.305908	0.000286859	0.0480796	ENSMUSG00000087611	4930458D05Rik	No	TS_TST
363.946	0.303189	0.198278	0.00113595	0.0482998	ENSMUSG00000030877	Mfsd13b	No	WT_TS
6452.16	-0.207662	0.106144	0.00114669	0.0485243	ENSMUSG00000033161	Atp1a1	No	WT_TS
85.0818	0.339837	0.255554	0.00114581	0.0485243	ENSMUSG00000003559	As3mt	No	WT_TS
1911	-0.18817	0.0890847	0.00115376	0.0487072	ENSMUSG00000031749	St3gal2	No	WT_TS
147.1	-0.38207	0.235423	0.000293946	0.0488315	ENSMUSG00000116933	Atp5po	No	TS_TST
3822.86	-0.225861	0.123307	0.00116174	0.0489281	ENSMUSG00000038976	Ppp1r9b	No	WT_TS
29.8233	0.306801	0.326579	0.00117288	0.0492803	ENSMUSG00000116987	Gm49625	No	WT_TS
19918	-0.225538	0.123561	0.0011818	0.0495379	ENSMUSG00000037852	Cpe	No	WT_TS
2691.3	-0.222444	0.120763	0.00118557	0.0495793	ENSMUSG00000070802	Pnma8b	No	WT_TS
60.919	0.313231	0.320312	0.00119719	0.0498306	ENSMUSG00000030732	Chrdl2	No	WT_TS
240.074	0.327847	0.23614	0.00119602	0.0498306	ENSMUSG00000074715	Ccl28	No	WT_TS
