## Supplemental Table 6 for "HDAC inhibitor treatment restores transcriptome, chromatin accessibility and memory deficits in a mouse model for Down syndrome"

### Sheet: Sheet1
Supplementary Table 6. Gene Set Enrichment Analysis. Significantly enriched pathways in WT vs TS and/or WT vs TS-SAHA.
Column A indicates the name of the pathway. Column B and C indicate the Normalized Enrichment Score and p.adjusted values for the WT vs TS comparison. Column D and E show the values corresponding to WT vs TS-SAHA
Description	NES WT vs TS	p.adjust WT vs TS	NES WT vs TS-SAHA	p.adjust WT vs TS-SAHA
regulation of synaptic plasticity	-2.18223	2.37104e-08	-1.68412	0.000207725
synapse organization	-1.94555	1.60342e-07	-1.51199	0.000482776
vesicle-mediated transport in synapse	-2.08023	7.5622e-07	-1.48581	0.0140307
neuron death	-1.93526	7.5622e-07	-1.51444	0.0018906
regulation of neuron death	-1.92957	1.14399e-06	-1.53917	0.00105365
learning or memory	-1.94977	5.2733e-06	-1.477	0.0146677
negative regulation of phosphorylation	-1.85889	1.26434e-05	-1.50593	0.00236784
synaptic vesicle cycle	-2.03561	1.41679e-05	-1.44933	0.038772
axonogenesis	-1.80336	1.41679e-05	-1.59882	4.55232e-05
negative regulation of protein modification process	-1.79265	1.42074e-05	-1.57136	0.000104076
regulated exocytosis	-1.96003	1.65338e-05	-1.56561	0.00423808
neurotransmitter transport	-1.98298	2.38626e-05	-1.32286	0.135678
cognition	-1.87533	2.38626e-05	-1.45295	0.0122611
negative regulation of phosphorus metabolic process	-1.82322	2.38626e-05	-1.55051	0.000378648
negative regulation of phosphate metabolic process	-1.82322	2.38626e-05	-1.55051	0.000378648
regulation of apoptotic signaling pathway	-1.82468	2.85124e-05	-1.43908	0.00958304
response to endoplasmic reticulum stress	-1.95375	3.56861e-05	-1.59752	0.00147077
regulation of cell growth	-1.76602	4.08527e-05	-1.54177	0.000564123
regulation of membrane potential	-1.75951	4.93027e-05	-1.28297	0.101327
regulation of nervous system process	-1.98663	6.81329e-05	-1.49904	0.0287794
proteasomal protein catabolic process	-1.7539	6.81329e-05	-1.3655	0.0227526
cell growth	-1.75073	6.81329e-05	-1.50236	0.000909004
negative regulation of apoptotic signaling pathway	-1.90598	7.90736e-05	-1.51979	0.0144411
neuron apoptotic process	-1.86405	7.90736e-05	-1.45577	0.0152965
neurotransmitter secretion	-1.9385	8.5814e-05	-1.30371	0.199412
signal release from synapse	-1.9385	8.5814e-05	-1.30371	0.199412
negative regulation of protein phosphorylation	-1.82456	9.69303e-05	-1.469	0.0143736
proteasome-mediated ubiquitin-dependent protein catabolic process	-1.75531	0.000104567	-1.34041	0.0643677
fat cell differentiation	-1.91868	0.000107204	-1.13948	0.501121
negative regulation of neuron death	-1.91372	0.000107204	-1.48863	0.0144411
negative regulation of transferase activity	-1.90881	0.000107204	-1.52354	0.0095031
regulation of transporter activity	-1.83297	0.000107204	-1.31983	0.14574
regulation of neuron apoptotic process	-1.86537	0.00011231	-1.50796	0.0136278
regulation of blood circulation	-1.90585	0.000123588	-1.18319	0.413405
negative regulation of kinase activity	-1.91513	0.000133789	-1.53375	0.0122611
protein localization to synapse	-2.08008	0.000139228	-1.65626	0.0144411
cell junction assembly	-1.71178	0.000139228	-1.36276	0.0386578
regulation of exocytosis	-1.88465	0.000160802	-1.33396	0.137148
negative regulation of neuron apoptotic process	-1.92931	0.000164414	-1.45848	0.0612049
postsynapse organization	-1.93398	0.000167123	-1.42918	0.0680891
regulation of transmembrane transporter activity	-1.84991	0.000167123	-1.34261	0.081813
cellular response to hormone stimulus	-1.73469	0.000167123	-1.31666	0.0614465
regulation of regulated secretory pathway	-1.93645	0.000196591	-1.38868	0.107209
regulation of neurotransmitter levels	-1.88335	0.000196591	-1.2541	0.242549
protein localization to cell periphery	-1.77736	0.000196591	-1.41004	0.0254687
regulation of cation transmembrane transport	-1.74604	0.000196591	-1.29661	0.0833571
negative regulation of intracellular signal transduction	-1.65546	0.000196591	-1.40681	0.00609111
negative regulation of locomotion	-1.74654	0.0002136	-1.28319	0.151686
regulation of metal ion transport	-1.71865	0.000215247	-1.21996	0.23899
synaptic vesicle exocytosis	-1.98583	0.00024006	-1.43321	0.087661
ameboidal-type cell migration	-1.67777	0.000297617	-1.31466	0.074122
glycoprotein metabolic process	-1.72698	0.000325097	-1.30588	0.112665
regulation of ion transmembrane transport	-1.68024	0.000331358	-1.28251	0.0953561
regulation of synapse organization	-1.81063	0.000334167	-1.4382	0.0329749
regulation of synapse structure or activity	-1.839	0.000347471	-1.46335	0.0150707
positive regulation of synaptic transmission	-1.88868	0.00037689	-1.34112	0.125556
regulation of lipid metabolic process	-1.72126	0.000420894	-1.61298	0.000207725
regulation of ion transmembrane transporter activity	-1.80144	0.000499956	-1.36008	0.0948464
memory	-1.96267	0.000501662	-1.54693	0.0275835
autophagy	-1.66847	0.000506074	-1.54122	0.000482776
process utilizing autophagic mechanism	-1.66847	0.000506074	-1.54122	0.000482776
positive regulation of cellular component biogenesis	-1.62669	0.000528303	-1.32365	0.0486807
negative regulation of cell migration	-1.77533	0.000532684	-1.2193	0.294326
regulation of protein localization to membrane	-1.8804	0.000611586	-1.39766	0.082142
response to peptide	-1.66308	0.000630109	-1.41827	0.0177615
regulation of neurotransmitter transport	-1.93807	0.000666133	-1.15415	0.525004
negative regulation of protein kinase activity	-1.83687	0.000676641	-1.4742	0.046325
response to insulin	-1.77897	0.000805222	-1.36547	0.0892355
response to wounding	-1.63318	0.000880142	-1.22065	0.205792
exocytosis	-1.66856	0.000928101	-1.42121	0.0136512
regulation of cell junction assembly	-1.85076	0.000971058	-1.49619	0.0334655
response to topologically incorrect protein	-1.8644	0.00116434	-1.53477	0.0358174
receptor localization to synapse	-2.02499	0.00121433	-1.42989	0.137148
negative regulation of cell motility	-1.71307	0.0012228	-1.1975	0.339668
meiotic cell cycle process	1.90099	0.0013706	-0.888995	0.901686
long-term synaptic potentiation	-1.89263	0.00146781	-1.24656	0.400405
learning	-1.84242	0.00147673	-1.59694	0.00602222
regulation of heart contraction	-1.8566	0.00148326	-1.19761	0.439428
acidic amino acid transport	-2.04145	0.00160783	-1.31676	0.350848
response to peptide hormone	-1.65777	0.00162684	-1.37339	0.0577998
muscle system process	-1.6232	0.00165721	-1.20196	0.284457
regeneration	-1.89577	0.00167716	-1.34934	0.185951
meiotic cell cycle	1.81092	0.0017301	-0.836272	0.946775
meiotic nuclear division	1.93571	0.00186407	-0.88053	0.907493
regulation of membrane depolarization	-2.03367	0.00186951	-1.19088	0.514603
dicarboxylic acid transport	-1.96417	0.00186951	-1.32188	0.321394
protein localization to cell junction	-1.92966	0.00186951	-1.63155	0.0136512
regulation of vasoconstriction	-1.94631	0.00194434	-1.09571	0.638386
vasoconstriction	-1.88434	0.00202101	-0.946813	0.819842
protein targeting	-1.7256	0.00202101	-1.58174	0.00203401
transmembrane receptor protein serine/threonine kinase signaling pathway	-1.64045	0.00202101	-1.22089	0.261972
regulation of binding	-1.61616	0.00202101	-1.45725	0.00580224
homologous chromosome segregation	2.08691	0.00211925	-0.785398	0.939681
regulation of cation channel activity	-1.79326	0.0022018	-1.407	0.0789251
regulation of small molecule metabolic process	-1.66722	0.00223076	-1.64041	0.0001843
developmental cell growth	-1.69694	0.0022805	-1.55645	0.00469079
long-term memory	-2.10281	0.00228063	-1.60222	0.0887457
regulation of sodium ion transport	-1.9595	0.00228063	-1.32244	0.315419
positive regulation of catabolic process	-1.57297	0.0024959	-1.37963	0.0175681
positive regulation of proteasomal protein catabolic process	-1.8853	0.00261768	-1.63023	0.0200913
regulation of autophagy	-1.69643	0.00295544	-1.54199	0.00423808
protein localization to plasma membrane	-1.67254	0.00298305	-1.38296	0.0590197
endothelial cell migration	-1.75199	0.00301811	-1.38232	0.0988837
sodium ion transmembrane transport	-1.78614	0.00313532	-0.959063	0.826046
regulation of proteasomal ubiquitin-dependent protein catabolic process	-1.84752	0.00316361	-1.53427	0.0339628
dopamine transport	-1.99918	0.00321077	-1.28043	0.400405
glycoprotein biosynthetic process	-1.66532	0.00326319	-1.28126	0.200162
epithelial cell migration	-1.66529	0.00326319	-1.25776	0.195437
positive regulation of proteolysis	-1.62737	0.00326319	-1.46246	0.0124517
associative learning	-1.89158	0.00327868	-1.68089	0.012414
regulation of neurotransmitter secretion	-1.88054	0.00327868	-1.07409	0.658015
regulation of proteasomal protein catabolic process	-1.75881	0.00327868	-1.53059	0.0227306
muscle contraction	-1.66496	0.00327868	-1.24782	0.217034
cellular response to organic cyclic compound	-1.56401	0.00336178	-1.11809	0.483607
tissue migration	-1.66484	0.00343281	-1.25205	0.195437
epithelium migration	-1.66484	0.00343281	-1.25205	0.195437
chromosome organization involved in meiotic cell cycle	2.13884	0.00368279	0.992614	0.73439
synaptic transmission, glutamatergic	-1.81592	0.00370997	-1.30458	0.303275
positive regulation of cell junction assembly	-1.89722	0.00403666	-1.45534	0.0944219
ERAD pathway	-1.85758	0.00403666	-1.59719	0.0326592
cellular response to thyroid hormone stimulus	-1.86011	0.00436406	-1.17992	0.622278
positive regulation of proteasomal ubiquitin-dependent protein catabolic process	-1.88787	0.00445083	-1.59462	0.0313111
apoptotic mitochondrial changes	-1.84712	0.00445083	-1.51898	0.0358174
regulation of cellular amide metabolic process	-1.53991	0.00459593	-1.34669	0.0627933
negative regulation of transport	-1.52612	0.00459593	-1.28305	0.0993202
ER-nucleus signaling pathway	-2.00852	0.00467675	-1.61446	0.0492873
positive regulation of MAPK cascade	-1.53334	0.00471733	-1.21385	0.210753
response to unfolded protein	-1.83994	0.00477347	-1.50273	0.0440495
carbohydrate biosynthetic process	-1.73709	0.00477347	-1.57168	0.00958304
columnar/cuboidal epithelial cell differentiation	-1.85429	0.00480048	-1.45259	0.0969759
focal adhesion assembly	-1.88857	0.00580615	-1.40617	0.212593
response to thyroid hormone	-1.88373	0.00580615	-1.3571	0.386679
regulation of cellular response to growth factor stimulus	-1.63605	0.00580615	-1.2294	0.25714
cell-substrate junction organization	-1.84898	0.00590474	-1.38731	0.198638
vacuole organization	-1.7246	0.00597742	-1.33735	0.125556
regulation of protein stability	-1.63242	0.00597742	-1.54915	0.00230732
cellular response to metal ion	-1.79557	0.0059846	-1.29242	0.275989
ubiquitin-dependent ERAD pathway	-1.90826	0.00608435	-1.57059	0.0459524
regulation of tube size	-1.75042	0.00608435	-0.93818	0.843902
synapse assembly	-1.71589	0.00608435	-1.29305	0.25649
cellular response to unfolded protein	-1.85078	0.00624756	-1.45963	0.112556
response to temperature stimulus	-1.7883	0.00624756	-1.17139	0.477866
regulation of protein modification by small protein conjugation or removal	-1.66745	0.00624756	-1.40051	0.0752714
import into cell	-1.53609	0.00624756	-1.46125	0.00602222
macroautophagy	-1.66557	0.00629033	-1.57874	0.00500897
hexose metabolic process	-1.65789	0.00642085	-1.73015	0.000207725
response to cocaine	-1.98565	0.00645494	-1.28347	0.407236
regulation of tube diameter	-1.75681	0.00648436	-0.940755	0.841568
blood vessel diameter maintenance	-1.75681	0.00648436	-0.940755	0.841568
potassium ion transmembrane transport	-1.70518	0.00656624	-1.39007	0.0779396
meiotic chromosome segregation	1.96344	0.00661186	-0.739415	0.978861
positive regulation of ion transport	-1.59705	0.0067963	-1.34364	0.097619
protein localization to postsynaptic membrane	-1.91075	0.00685819	-1.47736	0.122552
ribonucleoside triphosphate metabolic process	-1.67492	0.00692133	-1.5731	0.00602222
intrinsic apoptotic signaling pathway in response to endoplasmic reticulum stress	-1.91388	0.00697273	-1.40812	0.227127
cellular response to topologically incorrect protein	-1.82732	0.00697273	-1.49568	0.0680891
glucose metabolic process	-1.70785	0.00697273	-1.71108	0.00082438
wound healing	-1.5693	0.00697273	-1.12774	0.481418
regulation of cell-substrate adhesion	-1.74476	0.00706901	-1.19665	0.387099
cell-substrate junction assembly	-1.82332	0.00721028	-1.40594	0.195212
meiosis I	1.88978	0.00754419	-0.782784	0.953086
regulation of protein serine/threonine kinase activity	-1.61753	0.00754419	-1.33501	0.074226
protein dephosphorylation	-1.64641	0.00757633	-1.34142	0.0992881
negative regulation of endoplasmic reticulum stress-induced intrinsic apoptotic signaling pathway	-1.98686	0.00766321	-1.59496	0.109357
regulation of neuronal synaptic plasticity	-1.87395	0.00772026	-1.6436	0.0183416
calcium-ion regulated exocytosis	-1.91041	0.00774452	-1.52573	0.0808915
negative regulation of intrinsic apoptotic signaling pathway	-1.87077	0.0078322	-1.47449	0.0925969
chemical synaptic transmission, postsynaptic	-1.77546	0.0078322	-1.69375	0.00712031
protein folding	-1.75125	0.0078322	-1.62533	0.00589629
regulation of synaptic vesicle exocytosis	-1.85363	0.0078595	-0.989329	0.782331
positive regulation of transferase activity	-1.47367	0.0078595	-1.34032	0.0392253
establishment of protein localization to membrane	-1.65311	0.00796124	-1.56839	0.00423808
protein localization to lysosome	-1.93885	0.0080205	-1.77955	0.00840653
fear response	-1.91933	0.0080205	-1.18773	0.522188
chromosome segregation	1.62882	0.0080205	-0.907108	0.908324
mRNA transcription by RNA polymerase II	-1.93012	0.00805659	-1.06936	0.68416
regulation of endothelial cell migration	-1.71223	0.00805659	-1.33563	0.163563
regulation of extrinsic apoptotic signaling pathway	-1.71153	0.00805659	-1.13012	0.561652
cellular response to external stimulus	-1.6205	0.00805659	-1.50346	0.0144411
small molecule biosynthetic process	-1.49566	0.00805659	-1.47714	0.00106277
nuclear division	1.58244	0.00814482	-1.0372	0.694587
positive regulation of proteolysis involved in protein catabolic process	-1.76295	0.00843189	-1.56661	0.0321216
amino acid transport	-1.73117	0.0084727	-1.26848	0.316528
positive regulation of cellular catabolic process	-1.52546	0.00847392	-1.35898	0.0366572
purine ribonucleoside triphosphate metabolic process	-1.65221	0.00858608	-1.54992	0.0106787
central nervous system neuron differentiation	-1.66737	0.00868385	-1.55582	0.0146634
negative regulation of growth	-1.6414	0.00872098	-1.35596	0.0808915
muscle cell differentiation	-1.52543	0.00899222	-1.31159	0.0751104
adenylate cyclase-modulating G protein-coupled receptor signaling pathway	-1.67023	0.00909404	-1.25356	0.281269
regulation of striated muscle contraction	-1.8044	0.00932449	-1.32597	0.315136
neuron migration	-1.70317	0.00943489	-1.30657	0.195336
intrinsic apoptotic signaling pathway	-1.58272	0.00943489	-1.34505	0.0823504
positive regulation of protein localization to membrane	-1.75341	0.00964577	-1.42056	0.101401
purine ribonucleotide metabolic process	-1.55345	0.00964577	-1.37306	0.0332374
NADH regeneration	-1.86234	0.00967699	-1.85242	0.00484015
canonical glycolysis	-1.86234	0.00967699	-1.85242	0.00484015
glucose catabolic process to pyruvate	-1.86234	0.00967699	-1.85242	0.00484015
blood circulation	-1.50591	0.00967699	-1.03461	0.704304
glandular epithelial cell differentiation	-1.91793	0.00968739	-1.51527	0.0803606
regulation of dopamine secretion	-1.99343	0.00982019	-1.18668	0.537018
negative regulation of response to external stimulus	-1.5422	0.00988598	-1.44157	0.0147888
negative regulation of binding	-1.7521	0.00998945	-1.46206	0.0664318
positive regulation of lipid metabolic process	-1.73	0.00998945	-1.64304	0.00438226
hindbrain development	-1.71776	0.0103892	-1.43515	0.0702808
regulation of muscle system process	-1.60985	0.0103892	-1.26939	0.233798
response to oxidative stress	-1.51408	0.0104566	-1.347	0.0459524
negative regulation of response to endoplasmic reticulum stress	-1.98741	0.0104695	-1.75755	0.0144411
regulation of postsynaptic membrane potential	-1.73369	0.0104695	-1.5481	0.0372195
regulation of response to endoplasmic reticulum stress	-1.9075	0.0105823	-1.72052	0.0112147
negative regulation of smooth muscle cell proliferation	-1.87763	0.0105823	-0.944292	0.814322
response to metal ion	-1.55167	0.0105823	-1.10884	0.561652
monosaccharide metabolic process	-1.68028	0.0107566	-1.70574	0.000207725
regulation of protein ubiquitination	-1.674	0.010953	-1.36079	0.121594
regulation of cellular macromolecule biosynthetic process	-1.48973	0.0112606	-1.31728	0.0686853
second-messenger-mediated signaling	-1.58096	0.0115173	-1.13062	0.522251
generation of precursor metabolites and energy	-1.46374	0.0115173	-1.39886	0.0206628
extrinsic apoptotic signaling pathway	-1.70588	0.0115751	-1.20622	0.370237
potassium ion transport	-1.63309	0.0116002	-1.29185	0.201933
developmental growth involved in morphogenesis	-1.55569	0.0116923	-1.49956	0.0116773
response to inorganic substance	-1.47647	0.0116923	-1.22164	0.214643
regulation of developmental growth	-1.50085	0.0117954	-1.29696	0.108751
regulation of proteolysis involved in protein catabolic process	-1.65183	0.0119189	-1.46014	0.0312767
organic acid transport	-1.54943	0.0119421	-1.30276	0.112586
mRNA transcription	-1.93529	0.0119995	-1.20497	0.491683
negative regulation of hormone secretion	-1.8251	0.0121249	-1.15481	0.556298
nucleoside triphosphate metabolic process	-1.63011	0.0121249	-1.50672	0.012414
positive regulation of endothelial cell migration	-1.78083	0.0125053	-1.19926	0.471354
sodium ion transport	-1.61372	0.0125458	-1.02085	0.749332
amine transport	-1.72717	0.0128451	-1.45041	0.0787267
regulation of ubiquitin-dependent protein catabolic process	-1.71702	0.0128451	-1.41637	0.0859318
regulation of cell-substrate junction organization	-1.88711	0.0128703	-1.42203	0.156594
forebrain development	-1.49728	0.0130178	-1.25751	0.191959
nuclear chromosome segregation	1.66604	0.0130917	-0.962846	0.839837
regulation of voltage-gated calcium channel activity	-1.90454	0.0132099	-1.28026	0.408255
regulation of protein catabolic process	-1.5432	0.0132099	-1.48699	0.00666225
meiosis I cell cycle process	1.8881	0.0133698	-0.768449	0.960861
purine nucleotide metabolic process	-1.47799	0.0133698	-1.3392	0.0405898
receptor clustering	-1.84317	0.0133969	-1.52951	0.0680891
cell-substrate adhesion	-1.5177	0.0133969	-1.23456	0.220412
dopamine secretion	-1.97993	0.0134038	-1.18179	0.546834
cellular response to calcium ion	-1.88605	0.0134038	-1.29686	0.357463
regulation of focal adhesion assembly	-1.88452	0.0134038	-1.4518	0.128882
regulation of cell-substrate junction assembly	-1.88452	0.0134038	-1.4518	0.128882
endoplasmic reticulum unfolded protein response	-1.86309	0.0134038	-1.47976	0.125967
biomineralization	-1.66319	0.0134038	-0.817894	0.944188
ribonucleotide metabolic process	-1.5029	0.0134038	-1.34315	0.0500018
regulation of epithelial cell migration	-1.63	0.0140117	-1.1963	0.387099
regulation of protein-containing complex assembly	-1.50181	0.0140388	-1.40916	0.0176516
carbohydrate homeostasis	-1.5477	0.0140571	-1.324	0.116225
ribose phosphate metabolic process	-1.51171	0.0142996	-1.33884	0.0490029
regulation of sodium ion transmembrane transport	-1.8866	0.0143309	-1.04724	0.691317
cardiac muscle contraction	-1.71277	0.0148039	-1.2742	0.344966
homologous chromosome pairing at meiosis	2.07275	0.0148396	-0.935365	0.824193
protein localization to postsynapse	-1.87883	0.0148414	-1.43586	0.18684
positive regulation of epithelial cell migration	-1.70891	0.0156795	-1.04508	0.702698
cellular response to peptide hormone stimulus	-1.53875	0.0156894	-1.28959	0.19336
cellular response to peptide	-1.53773	0.0156894	-1.37018	0.0617739
cerebellum development	-1.7013	0.01574	-1.6171	0.0206221
regulation of mitochondrion organization	-1.69849	0.01574	-1.51162	0.046325
protein autophosphorylation	-1.56946	0.01574	-1.42004	0.0480912
neuron projection guidance	-1.59476	0.015805	-1.53394	0.0106787
negative regulation of cell growth	-1.61341	0.0159587	-1.43212	0.0525171
stem cell differentiation	-1.57652	0.0159587	-1.13657	0.51033
regulation of postsynaptic membrane neurotransmitter receptor levels	-1.77395	0.0160784	-1.46411	0.111105
cellular response to fibroblast growth factor stimulus	-1.75267	0.0163128	-0.827294	0.924752
adult behavior	-1.60878	0.0163885	-1.21592	0.379745
regulation of intrinsic apoptotic signaling pathway	-1.68391	0.0165078	-1.43538	0.0749479
negative regulation of protein binding	-1.81176	0.0165591	-1.60756	0.0275728
urogenital system development	-1.49548	0.0165591	-0.883626	0.921596
purine-containing compound metabolic process	-1.45244	0.0168293	-1.30382	0.0733715
cellular component maintenance	-1.85213	0.0170532	-1.4661	0.120069
autophagosome assembly	-1.73868	0.0171333	-1.26429	0.384879
release of cytochrome c from mitochondria	-1.83381	0.0171453	-1.51267	0.0998222
regulation of signaling receptor activity	-1.70929	0.0172086	-1.37239	0.18827
protein-containing complex localization	-1.64063	0.0172086	-1.41093	0.0582301
regulation of endopeptidase activity	-1.54493	0.0172086	-1.34608	0.0786125
positive regulation of ubiquitin-dependent protein catabolic process	-1.73207	0.0180448	-1.5362	0.0553824
neuron projection extension	-1.66382	0.0180448	-1.65851	0.00236784
regulation of mitochondrial membrane potential	-1.7966	0.0180719	-1.22918	0.445468
positive regulation of hydrolase activity	-1.45887	0.0183824	-1.34858	0.0319187
connective tissue development	-1.54963	0.0184179	-1.15826	0.460346
negative regulation of striated muscle cell differentiation	-1.91051	0.0184592	-1.30535	0.373005
metencephalon development	-1.77544	0.0185302	-1.62794	0.0161343
glucose homeostasis	-1.55679	0.0185302	-1.32703	0.158071
glucose catabolic process	-1.96768	0.0186129	-1.843	0.00484015
cellular response to inorganic substance	-1.64538	0.0186129	-1.19473	0.44006
purine nucleoside triphosphate metabolic process	-1.62898	0.0186129	-1.53093	0.0122611
maintenance of location	-1.54289	0.0188159	-1.42509	0.0358174
cellular response to cold	-1.81119	0.0193941	-1.14748	0.63177
positive regulation of kinase activity	-1.47748	0.0195588	-1.38384	0.0200913
regulation of muscle contraction	-1.63913	0.0198379	-1.29167	0.281269
regulation of calcium ion transport	-1.55285	0.0198379	-1.14018	0.498062
regulation of amine transport	-1.72871	0.0199658	-1.51924	0.0487914
negative regulation of secretion by cell	-1.67901	0.0199658	-1.17527	0.476464
insulin receptor signaling pathway	-1.72037	0.0205017	-1.34612	0.203917
vascular process in circulatory system	-1.57056	0.0205017	-1.07	0.661065
response to fibroblast growth factor	-1.76095	0.0205312	-0.946605	0.826046
axon guidance	-1.59444	0.0206757	-1.52263	0.0112147
regulation of macroautophagy	-1.68388	0.0209106	-1.69759	0.00484015
regulation of muscle cell differentiation	-1.65535	0.0210586	-1.39614	0.113399
regulation of lipid biosynthetic process	-1.64473	0.0210586	-1.65071	0.00236784
positive regulation of protein catabolic process	-1.57941	0.0210586	-1.49792	0.0354622
SMAD protein signal transduction	-1.76561	0.0214387	-1.23753	0.436519
regulation of MAP kinase activity	-1.59982	0.0220163	-1.43296	0.0674608
regulation of carbohydrate metabolic process	-1.59623	0.0234813	-1.46469	0.0433147
regulation of cardiac muscle contraction	-1.80221	0.0244523	-1.16696	0.558401
DNA recombination	1.64226	0.0244523	-0.846621	0.94615
synaptic vesicle recycling	-1.75522	0.0250261	-1.57769	0.0392253
TOR signaling	-1.69657	0.0252188	-1.41376	0.112665
metal ion homeostasis	-1.44039	0.0252188	-1.1765	0.316528
regulation of endoplasmic reticulum stress-induced intrinsic apoptotic signaling pathway	-1.91825	0.0253353	-1.43865	0.231745
autophagosome organization	-1.73136	0.0253353	-1.33979	0.259238
response to cold	-1.92363	0.0253402	-1.06685	0.677227
regulation of calcium ion transmembrane transporter activity	-1.70884	0.0254419	-1.17762	0.516028
regulation of translation	-1.44385	0.0255433	-1.27001	0.125556
behavioral defense response	-1.84309	0.0260048	-1.17706	0.535949
ATP metabolic process	-1.60801	0.0261925	-1.55702	0.0087377
mesenchyme development	-1.53558	0.0261925	-1.26115	0.21365
regulation of TOR signaling	-1.71942	0.0262477	-1.41173	0.125556
negative regulation of secretion	-1.52295	0.0263306	-1.0842	0.635908
organic anion transport	-1.44772	0.0265828	-1.30192	0.0908057
peptide secretion	-1.5168	0.0266582	-1.19335	0.374968
proton transmembrane transport	-1.76223	0.0272365	-1.33868	0.305357
peptide transport	-1.49618	0.0272365	-1.20233	0.33317
positive regulation of vasoconstriction	-1.87603	0.027382	-1.19049	0.514597
cytoplasmic translation	-1.62915	0.0276919	-0.836873	0.925077
negative regulation of MAP kinase activity	-1.80695	0.0277688	-1.59218	0.0522887
calcium ion transport	-1.41548	0.0280047	-1.09216	0.561652
hormone-mediated signaling pathway	-1.5889	0.0282854	-1.30545	0.250872
striated muscle contraction	-1.65309	0.028562	-1.33397	0.175596
reciprocal meiotic recombination	1.90166	0.0286019	0.953082	0.820818
reciprocal homologous recombination	1.90166	0.0286019	0.953082	0.820818
positive regulation of protein ubiquitination	-1.66217	0.0286019	-1.03926	0.716881
regulation of cellular response to transforming growth factor beta stimulus	-1.62563	0.0290543	-1.1989	0.460397
cell junction maintenance	-1.87443	0.0290631	-1.50739	0.111105
positive regulation of cell-substrate adhesion	-1.65557	0.0290631	-1.0652	0.674354
cellular process involved in reproduction in multicellular organism	1.51565	0.0290631	-0.901597	0.921596
striated muscle cell differentiation	-1.48485	0.0295251	-1.31763	0.112586
regulation of cell-matrix adhesion	-1.65735	0.0299678	-1.19091	0.492292
protein localization to vacuole	-1.77147	0.0305786	-1.82021	0.00230732
positive regulation of membrane permeability	-1.83539	0.0308377	-1.37486	0.295424
neuron projection regeneration	-1.85468	0.0309707	-1.4804	0.118091
calcium-mediated signaling	-1.62744	0.0312221	-1.27339	0.294381
cellular response to extracellular stimulus	-1.54132	0.0312221	-1.46448	0.0253503
locomotory behavior	-1.49904	0.0312221	-1.13686	0.50293
dephosphorylation	-1.48742	0.0312221	-1.3239	0.082142
regulation of protein targeting	-1.83434	0.0313067	-1.62342	0.0617739
negative regulation of peptide hormone secretion	-1.78529	0.0313067	-0.966474	0.790364
glucocorticoid receptor signaling pathway	-1.77951	0.0313067	-1.2558	0.496387
membrane depolarization	-1.7353	0.0313067	-0.970143	0.799767
glycosylation	-1.53517	0.0313067	-1.33489	0.135678
action potential	-1.62232	0.0314121	-1.06287	0.670371
behavioral fear response	-1.85608	0.0315003	-1.18895	0.530222
excitatory postsynaptic potential	-1.73289	0.0315003	-1.65443	0.0146634
regulation of ERK1 and ERK2 cascade	-1.49492	0.0315003	-1.2751	0.210353
regulation of neurogenesis	-1.43335	0.0315003	-1.46235	0.00473132
synaptic vesicle endocytosis	-1.72714	0.0315892	-1.57384	0.0480169
divalent inorganic cation homeostasis	-1.4672	0.0317667	-1.18669	0.335766
proteoglycan metabolic process	-1.76087	0.0322181	-1.13161	0.577311
oligodendrocyte differentiation	-1.72081	0.0322181	-1.34516	0.2394
peptide hormone secretion	-1.51769	0.0322181	-1.20478	0.351738
cellular response to copper ion	-1.75242	0.0324702	-1.25632	0.51121
neuron projection organization	-1.65765	0.0324885	-1.43693	0.124314
postsynaptic specialization organization	-1.85632	0.0325379	-1.53827	0.127802
regulation of vacuole organization	-1.82854	0.0325379	-1.50353	0.133452
ganglioside biosynthetic process	-1.75797	0.0325379	-1.45335	0.240349
plasma membrane repair	-1.87763	0.0326628	-1.67574	0.0433147
amide transport	-1.47855	0.0327107	-1.23285	0.241447
retrograde vesicle-mediated transport, Golgi to endoplasmic reticulum	-1.82659	0.0327737	-1.44048	0.222967
glycolytic process through glucose-6-phosphate	-1.87766	0.0328733	-1.86209	0.00566258
membrane repolarization	-1.86123	0.0328733	-1.31681	0.360499
negative regulation of cellular amide metabolic process	-1.56081	0.0328733	-1.19861	0.41063
ERK1 and ERK2 cascade	-1.479	0.0328733	-1.24195	0.226221
miRNA metabolic process	-1.68343	0.0334413	-1.307	0.337252
blood vessel endothelial cell migration	-1.67058	0.0334413	-1.31919	0.284552
regulation of calcium ion-dependent exocytosis	-1.81797	0.033877	-1.63666	0.0391236
response to hypoxia	-1.56155	0.033877	-1.35919	0.128882
negative regulation of peptide secretion	-1.77696	0.0340457	-0.934006	0.82708
muscle tissue development	-1.39448	0.0340457	-1.10103	0.532187
presynaptic endocytosis	-1.7448	0.0343054	-1.64615	0.0175681
positive regulation of autophagy	-1.64163	0.0346209	-1.40727	0.121501
kidney epithelium development	-1.61579	0.0348427	-0.798621	0.948359
carboxylic acid transport	-1.47353	0.0352325	-1.29294	0.14805
regulation of miRNA metabolic process	-1.70075	0.0355511	-1.39623	0.214643
regulation of transforming growth factor beta receptor signaling pathway	-1.62704	0.0355511	-1.21462	0.450695
ossification	-1.43546	0.0355511	-1.11384	0.511049
cellular response to nutrient levels	-1.56385	0.0357442	-1.46691	0.0358174
T-helper 2 cell cytokine production	-1.8429	0.0360311	-1.19274	0.595366
L-amino acid transport	-1.80061	0.0360852	-1.41258	0.220412
positive regulation of protein modification by small protein conjugation or removal	-1.60334	0.0362009	-1.20094	0.452004
response to amino acid	-1.66315	0.036875	-0.982983	0.785398
regulation of cysteine-type endopeptidase activity involved in apoptotic process	-1.52732	0.0377731	-1.31568	0.172606
protein stabilization	-1.54898	0.0378179	-1.69246	0.00147077
response to decreased oxygen levels	-1.55943	0.038055	-1.31822	0.14574
regulation of transmembrane receptor protein serine/threonine kinase signaling pathway	-1.46268	0.0385109	-1.153	0.472167
negative regulation of catabolic process	-1.47289	0.0390927	-1.32752	0.0887457
monoamine transport	-1.64855	0.0398178	-1.37502	0.209664
platelet activation	-1.68356	0.0399328	-1.30603	0.325197
type B pancreatic cell proliferation	-1.82915	0.0402533	-1.19372	0.540712
negative regulation of neuron projection development	-1.60959	0.0402533	-1.52971	0.0329371
regulation of cellular ketone metabolic process	-1.59364	0.0402836	-1.429	0.0974616
endothelial cell chemotaxis	-1.86569	0.0409693	-1.43731	0.231745
negative regulation of protein-containing complex assembly	-1.61313	0.0409693	-1.49331	0.0550719
cerebellar Purkinje cell layer development	-1.78139	0.0413431	-1.62328	0.0635815
regulation of Notch signaling pathway	-1.70251	0.0417036	-1.49149	0.083796
negative regulation of insulin secretion	-1.79935	0.0421747	-0.897495	0.856935
hormone transport	-1.41411	0.0429706	-1.19683	0.324326
biomineral tissue development	-1.59826	0.0434471	-0.790649	0.952016
DNA-templated DNA replication maintenance of fidelity	1.84302	0.0438571	0.981895	0.790364
regulation of postsynapse organization	-1.64265	0.0438571	-1.24162	0.410599
platelet-derived growth factor receptor signaling pathway	-1.77753	0.0443655	-1.26729	0.4026
response to calcium ion	-1.61752	0.0443655	-1.09982	0.621427
negative regulation of TOR signaling	-1.8636	0.0445369	-1.43062	0.222911
cellular response to vascular endothelial growth factor stimulus	-1.81796	0.0447507	-1.47827	0.120896
maintenance of location in cell	-1.56293	0.0449775	-1.47825	0.0294279
calcium ion homeostasis	-1.44188	0.0449775	-1.14533	0.465383
cellular component disassembly	-1.38696	0.0449775	-1.53899	0.000675894
biological process involved in intraspecies interaction between organisms	-1.74366	0.0453301	-1.60293	0.046325
homologous recombination	1.95292	0.0455845	0.904459	0.860716
positive regulation of developmental growth	-1.51892	0.0460917	-1.20434	0.402596
heparan sulfate proteoglycan metabolic process	-1.81832	0.0461386	-1.0851	0.687731
regulation of cellular carbohydrate metabolic process	-1.53657	0.0461386	-1.41575	0.0878554
negative regulation of MAPK cascade	-1.53403	0.0461849	-1.52959	0.0224503
calcium-mediated signaling using intracellular calcium source	-1.77642	0.0463001	-1.42275	0.294726
regulation of synaptic transmission, glutamatergic	-1.69692	0.0463001	-1.24307	0.430707
regulation of potassium ion transmembrane transport	-1.71173	0.0482008	-1.14229	0.565138
regulation of sodium ion transmembrane transporter activity	-1.81001	0.0484692	-1.04345	0.711698
positive regulation of synapse assembly	-1.7286	0.0484692	-1.49747	0.101401
regulation of protein localization to synapse	-1.85315	0.0484954	-1.238	0.48548
smooth muscle cell proliferation	-1.57108	0.0485619	-1.05782	0.68416
histone deacetylation	-1.62609	0.0486866	-1.80369	0.00147077
cellular metal ion homeostasis	-1.41545	0.0489924	-1.20384	0.294381
renal system development	-1.45226	0.0492399	-0.874653	0.925077
negative regulation of endoplasmic reticulum unfolded protein response	-1.71386	0.049437	-1.58624	0.116264
angiogenesis	-1.35938	0.049437	-1.17272	0.306529
vascular endothelial growth factor receptor signaling pathway	-1.76593	0.049454	-1.4374	0.210753
regulation of circadian rhythm	-1.62686	0.049454	-1.3027	0.311885
response to reactive oxygen species	-1.52864	0.0496829	-1.29021	0.241447
axon regeneration	-1.7783	0.0497377	-1.37748	0.260208
modulation of excitatory postsynaptic potential	-1.73002	0.0497377	-1.72906	0.0123731
regulation of fat cell differentiation	-1.59413	0.0497377	-1.05098	0.692268
sphingolipid metabolic process	-1.56442	0.0497377	-1.37694	0.150519
mesenchymal cell differentiation	-1.4944	0.0497377	-1.26655	0.244602
organelle fission	1.43422	0.0497377	-1.07705	0.590292
positive regulation of nervous system development	-1.4224	0.0501016	-1.39203	0.038772
positive regulation of cell projection organization	-1.36727	0.0511179	-1.39931	0.0202446
cerebellar cortex development	-1.73443	0.0514491	-1.66461	0.0283019
lysosomal transport	-1.59728	0.0514491	-1.55596	0.0358174
response to ischemia	-1.79772	0.0539938	-1.78592	0.0131229
nucleoside diphosphate metabolic process	-1.57326	0.0582775	-1.66659	0.00840653
organic hydroxy compound transport	-1.39938	0.0696404	-1.45123	0.0298395
negative regulation of autophagy	-1.61457	0.0698408	-1.59756	0.038772
positive regulation of lipid biosynthetic process	-1.60404	0.0698408	-1.57302	0.0487914
vesicle-mediated transport to the plasma membrane	-1.51015	0.0721801	-1.53962	0.0384899
organophosphate biosynthetic process	-1.32335	0.0748469	-1.355	0.0287371
regulation of cellular component size	-1.34021	0.0780496	-1.42818	0.0126241
glycolytic process	-1.61901	0.0785804	-1.73786	0.00483212
glial cell differentiation	-1.39487	0.080399	-1.47851	0.0160003
chaperone-mediated protein folding	-1.69631	0.0824051	-1.63433	0.0387535
visual behavior	-1.61901	0.0833022	-1.59294	0.0463379
protein acylation	-1.41117	0.0834814	-1.40659	0.046325
gliogenesis	-1.36887	0.0850271	-1.44605	0.0123883
visual learning	-1.63461	0.0857815	-1.60929	0.0487914
positive regulation of protein localization	-1.33345	0.0878816	-1.3354	0.0371621
negative regulation of protein modification by small protein conjugation or removal	-1.55923	0.0917735	-1.61573	0.0253503
dendrite development	-1.39729	0.0928846	-1.42315	0.0370913
regulation of protein binding	-1.44708	0.095033	-1.47926	0.0302965
protein targeting to membrane	-1.45642	0.0986162	-1.56918	0.0314364
purine nucleoside diphosphate metabolic process	-1.54899	0.10047	-1.76157	0.00369836
purine ribonucleoside diphosphate metabolic process	-1.54899	0.10047	-1.76157	0.00369836
protein deacylation	-1.50104	0.10047	-1.78456	0.00082438
macromolecule deacylation	-1.50104	0.10047	-1.78456	0.00082438
positive regulation of excitatory postsynaptic potential	-1.75208	0.105383	-1.77799	0.0147888
monosaccharide catabolic process	-1.68445	0.105383	-1.75231	0.0144411
cellular carbohydrate metabolic process	-1.37432	0.107247	-1.42759	0.0285289
nucleotide phosphorylation	-1.51478	0.109425	-1.71208	0.00602222
hexose catabolic process	-1.67646	0.111011	-1.76117	0.0177622
neuromuscular process	-1.45617	0.111482	-1.60697	0.00840653
peptidyl-lysine acetylation	-1.42067	0.113255	-1.47804	0.0416568
negative regulation of cell projection organization	-1.42785	0.114816	-1.50022	0.0221627
ADP metabolic process	-1.5307	0.116252	-1.74462	0.00434222
protein deacetylation	-1.46237	0.116252	-1.81729	0.000694727
carbohydrate catabolic process	-1.44006	0.118847	-1.58888	0.0152965
regulation of chromosome condensation	1.64818	0.12086	1.82974	0.0350159
ribonucleoside diphosphate metabolic process	-1.51093	0.12086	-1.72008	0.0059415
nucleoside diphosphate phosphorylation	-1.52727	0.122501	-1.66774	0.00970711
amyloid precursor protein metabolic process	-1.54266	0.125108	-1.67024	0.0143101
Notch signaling pathway	-1.46271	0.1265	-1.59784	0.0117414
selective autophagy	-1.49296	0.128922	-1.75617	0.00639483
axon extension	-1.44583	0.132964	-1.6946	0.00483212
steroid biosynthetic process	-1.41742	0.135274	-1.60727	0.0117414
regulation of extent of cell growth	-1.419	0.135659	-1.65296	0.0126835
regulation of axonogenesis	-1.39375	0.13749	-1.66764	0.00203401
apoptotic cell clearance	-1.60131	0.137999	-1.7335	0.0146652
regulation of lipid kinase activity	-1.59933	0.150996	-1.75836	0.00966545
regulation of triglyceride metabolic process	-1.56792	0.153578	-1.69802	0.0272163
regulation of intracellular transport	-1.31485	0.154116	-1.45365	0.0149403
monosaccharide biosynthetic process	-1.45387	0.163568	-1.72411	0.00679194
regulation of cell size	-1.32763	0.166816	-1.59077	0.0087377
internal protein amino acid acetylation	-1.38271	0.171061	-1.46507	0.0329371
internal peptidyl-lysine acetylation	-1.38271	0.171061	-1.46507	0.0329371
alcohol biosynthetic process	-1.39273	0.171523	-1.65959	0.00873646
organic hydroxy compound biosynthetic process	-1.3458	0.172786	-1.45311	0.0372195
NADH metabolic process	-1.58234	0.179018	-1.70972	0.0344146
glycolytic process through fructose-6-phosphate	-1.64006	0.199383	-1.82567	0.00602222
ATP generation from ADP	-1.45087	0.200415	-1.72843	0.0087377
regulation of axon extension	-1.40466	0.202477	-1.74556	0.00309929
negative regulation of lipid transport	-1.51583	0.220554	-1.66042	0.049641
cholesterol storage	-1.53911	0.223879	-1.76743	0.0117414
positive regulation of cholesterol metabolic process	-1.519	0.225059	-1.78401	0.0143101
positive regulation of vacuole organization	-1.50162	0.225224	-1.6718	0.0410734
regulation of cholesterol storage	-1.46675	0.225497	-1.74535	0.0206628
protein-containing complex disassembly	-1.27798	0.226005	-1.44685	0.038772
response to interleukin-4	-1.49572	0.226885	-1.71241	0.0275835
gluconeogenesis	-1.44175	0.226885	-1.73513	0.00602222
phospholipid translocation	1.52752	0.226959	1.72753	0.0437144
hexose biosynthetic process	-1.44138	0.228001	-1.71973	0.00571395
establishment of protein localization to organelle	-1.19503	0.228001	-1.37366	0.0410734
steroid metabolic process	-1.25483	0.228452	-1.46977	0.0143101
endocytic recycling	-1.41962	0.232191	-1.57743	0.0416568
glycerolipid biosynthetic process	-1.26674	0.233124	-1.49319	0.0236475
vacuolar transport	-1.33417	0.233879	-1.54791	0.0282031
histone modification	-1.18886	0.238082	-1.61643	4.55232e-05
establishment of protein localization to plasma membrane	-1.39547	0.238534	-1.65235	0.0275728
negative regulation of cell development	-1.26431	0.240486	-1.46628	0.0358806
cellular response to interleukin-4	-1.4605	0.240771	-1.76055	0.0170886
in utero embryonic development	-1.17775	0.244809	-1.35219	0.0254687
regulation of cellular response to hypoxia	-1.46815	0.249404	-1.7473	0.0325011
regulation of steroid biosynthetic process	-1.38859	0.251962	-1.66467	0.0189206
maintenance of protein location in cell	-1.36375	0.252262	-1.59424	0.0358534
negative regulation of cellular response to hypoxia	-1.43614	0.260302	-1.73472	0.026954
sterol biosynthetic process	-1.38952	0.261894	-1.88726	0.00189968
cholesterol biosynthetic process	-1.40565	0.266444	-1.88397	0.0014838
secondary alcohol biosynthetic process	-1.40565	0.266444	-1.88397	0.0014838
phospholipid metabolic process	-1.18154	0.273588	-1.42402	0.0209971
protein transport along microtubule	-1.42759	0.278445	-1.75674	0.0329371
microtubule-based protein transport	-1.42759	0.278445	-1.75674	0.0329371
phospholipid biosynthetic process	-1.2007	0.284818	-1.45455	0.0414312
glycerolipid metabolic process	-1.17635	0.287966	-1.40447	0.0206628
regulation of endocytosis	-1.1899	0.304012	-1.47199	0.0227526
synapse maturation	-1.36671	0.306609	-1.64253	0.046325
regulation of steroid metabolic process	-1.2739	0.310701	-1.67536	0.0144411
negative regulation of axonogenesis	-1.27592	0.338514	-1.61138	0.038772
receptor internalization	-1.20614	0.349016	-1.53615	0.0466818
cholesterol metabolic process	-1.20057	0.349016	-1.77713	0.00105365
alcohol metabolic process	-1.12263	0.37958	-1.42297	0.0233773
secondary alcohol metabolic process	-1.1887	0.387195	-1.65926	0.00712949
liposaccharide metabolic process	-1.20442	0.387614	-1.59958	0.0319187
rRNA metabolic process	-1.13873	0.388136	-1.46371	0.0224503
glycolipid metabolic process	-1.19901	0.398827	-1.6058	0.0287371
glial cell development	-1.1663	0.398921	-1.53664	0.0416568
sterol metabolic process	-1.14464	0.4171	-1.73954	0.00193374
glycerophospholipid metabolic process	-1.11229	0.419054	-1.39412	0.0459524
regulation of alcohol biosynthetic process	-1.20469	0.420353	-1.73878	0.0150707
plasma lipoprotein particle clearance	-1.22784	0.435977	-1.84592	0.00434222
peptidyl-lysine modification	-1.08419	0.453594	-1.56426	0.000482776
neuron cellular homeostasis	-1.12652	0.509643	-1.65086	0.0358174
vitamin transmembrane transport	-1.17235	0.526729	-1.77653	0.0117414
regulation of triglyceride biosynthetic process	-1.14265	0.540475	-1.69181	0.0416568
low-density lipoprotein particle clearance	-1.13111	0.551339	-1.77044	0.0144411
regulation of histone modification	-1.04919	0.551525	-1.57302	0.0108445
maintenance of protein localization in organelle	-1.05955	0.574278	-1.72024	0.0193436
regulation of lipid transport	-1.03551	0.58297	-1.51971	0.0459524
mannose metabolic process	1.10917	0.596065	-1.64457	0.0358174
regulation of cholesterol biosynthetic process	-1.04992	0.620319	-1.72037	0.0387535
regulation of sterol biosynthetic process	-1.04992	0.620319	-1.72037	0.0387535
histone methylation	0.997425	0.638848	-1.49197	0.0410237
regulation of cholesterol metabolic process	-0.983721	0.653359	-1.8562	0.00473132
cholesterol transport	0.982057	0.662021	-1.59209	0.0350943
chromatin remodeling	-0.989583	0.664999	-1.52708	0.00416676
sterol transport	0.977074	0.66966	-1.57667	0.0358174
protein methylation	0.973871	0.683742	-1.46504	0.038772
protein alkylation	0.973871	0.683742	-1.46504	0.038772
positive regulation of histone modification	-0.959818	0.686627	-1.52457	0.046325
positive regulation of triglyceride metabolic process	-0.958934	0.699695	-1.74239	0.0253503
positive regulation of triglyceride biosynthetic process	-0.906137	0.735032	-1.78667	0.0177622
regulation of sterol transport	0.898651	0.752895	-1.67589	0.0202446
regulation of cholesterol transport	0.898651	0.752895	-1.67589	0.0202446
histone H3-K4 methylation	-0.901877	0.754193	-1.77827	0.00566258
DNA-templated transcription elongation	0.90173	0.758752	-1.58523	0.0358174
regulation of cholesterol efflux	0.862977	0.771736	-1.68294	0.0287371
regulation of plasma lipoprotein particle levels	-0.854153	0.826768	-1.65953	0.0313635
cholesterol efflux	0.767843	0.882704	-1.68329	0.0301618
